# Activation of the Anaphase Promoting Complex reverses multiple drug resistant cancer

**DOI:** 10.1101/2020.05.26.115337

**Authors:** T.G. Arnason, V. MacDonald-Dickinson, J.F. Davies, L. Lobanova, C. Gaunt, B. Trost, M. Waldner, P. Baldwin, D. Borrowman, H. Marwood, Z.E. Gillespie, F.S. Vizeacoumar, F.J. Vizeacoumar, C.H. Eskiw, A. Kusalik, T.A.A. Harkness

**Author notes:** ***Correspondence to**: Terra G Arnason/Troy A.A. Harkness, **e-mail** or.

## Abstract

Like humans, canines spontaneously develop lymphomas that are treated by chemotherapy cocktails and frequently develop multiple drug resistance (MDR). Their shortened clinical timelines and tumor accessibility make them excellent models to study MDR mechanisms. We previously demonstrated that adjunct treatment of *in vitro* MDR cell lines with insulin-sensitizers effectively restored MDR chemosensitivity and prevented MDR development. This study extends the use of an insulin-sensitizer to clinical and tumor responses *in vivo* in volunteer canines with MDR lymphoma, including assessing changes in MDR protein biomarkers and global gene expression. Longitudinal tumor sampling and analysis of MDR cases throughout treatment allowed a correlation between *in vivo* molecular mechanisms and clinical responsiveness. We found reduced MDR biomarkers within all tumors, yet only one canine entered clinical remission. Analysis of tumor samples during remission and relapse allowed comparison of gene expression profiles. This revealed the Anaphase Promoting Complex (APC), a ubiquitin-E3 ligase regulating cell cycle progression, was impaired during chemoresistance/MDR and restored during remission. Validating *in vitro* tests restored MDR chemosensitivity upon APC activation, supporting the idea that APC activity is an important underlying cellular mechanism associated with treatment resistance, and a novel potential therapeutic target.
