## Supplemental Table 2 for "Activation of the Anaphase Promoting Complex reverses multiple drug resistant cancer"

### Sheet: Sheet1
Supplemental Table 2: Genes upregulated in the 4 canines over 3 fold revealed a common 290 gene set.
Canine 2 - Tumor vs Control > 3 FC UP - 875 genes	Canine 4 - Tumor vs control > 3 FC UP 1254 genes	Canine 1 #1 - Tumor vs control >3 FC UP - 1276 genes	Canine 3 - Tumor vs control > 3 FC UP - 1365 genes	Venn 290 common gene set	STRING 186 common gene set
CXCL13	CD52	AK8	LOC612122	PFKP	PFKP
TF	DNAH8	AK8	IGHAC	NCF4	NCF4
MARCO	LOC607937	CXCL13	BEX5	HS3ST3A1	HS3ST3A1
CCL19	IL7R	LOC478056	PCDHA5	KCNA6	KCNA6
LOC612122	GZMK	NCF4	SAMSN1	MLF1IP	MLF1IP
LOC612180	LOC612122	IGHAC	TF	FGR	FGR
CD5L	CD8A	BEX5	SELL	SEMA4D	PRKCB
DNASE1L3	LOC488683	SELL	LOC102155211	C20H19orf66	SELL
APOC1	GGT1	LOC612180	CCL19	PRKCB	CCL19
SFRP2	LOC612180	LOC102155211	ISG20	SELL	LAIR1
LOC607937	ZNF683	CXCL13	CASP12	CPLX3	LRRC8D
CCL20	GPR171	PCP4L1	LOC612180	CCL19	CDK1
WFDC2	FYB	FYB	ITGB2	DLA-DMB	TUBB
TNFSF11	CD40LG	LOC612122	CASP12	LAIR1	RACGAP1
CD86	SH2D1A	CD52	CXCL10	LRRC8D	TF
TF	TNFSF8	LOC100855883	HAAO	CDK1	FYB
CXCL10	CD226	CPLX3	DLA-DOB	TUBB	RAD18
POSTN	GIMAP7	LOC607937	AK8	RARRES3	RHOH
GZMK	CD96	PHEX	SFRP2	RACGAP1	FERMT3
MPO	IL12RB2	SCML2	TNFSF8	DUSP5	DAPP1
PCDHA5	TRAT1	TRAF3IP3	OASL	TF	CD53
CAMP	CD3E	GIMAP2	CYBB	FYB	CIITA
LOC100686390	CD80	MIS18A	TRAF3IP3	RAD18	GMFB
C1QC	LEF1	SH2D1A	CD5L	RHOH	ARHGAP15
SH2D1A	SLAMF1	RBM44	PMAIP1	IKZF3	IL27RA
CD52	SYTL3	LOC612553	LOC608687	FERMT3	TAGAP
KMO	CCL19	BUB1B	ELL3	DAPP1	AURKB
CR2	CD28	KMO	CASP4	CD53	OAS1
RGS10	LCK	CYBB	PLEKHA2	CIITA	SLA
POSTN	CASP12	SLC38A11	CD69	LYSMD2	CENPL
LOC612553	CD160	CDCA3	ADAMDEC1	GMFB	KIF4A
LAIR1	LCK	GPR65	LOC100856041	ARHGAP15	LRR1
IDO1	GFI1	KIAA0101	RBM11	IL27RA	ENO2
CD80	CASP12	ELL3	PTCHD2	GFI1	FAM49A
TIMD4	CD27	CCNB2	HLA-DRB1	FAIM3	CD2
AMICA1	CCL5	DNTT	LRRC46	TAGAP	MCM10
CD69	IGHAC	TNFSF8	DLA-DQB1	AURKB	CD83
CCL5	CD8B	MX2	CIART	TFEC	IL18
ASPM	ICOS	AGER	FXYD2	DLA88	MCM5
PTTG1	CTSW	RHOH	CD1A8	OAS1	ITGB2
VCAM1	ADAMDEC1	LRRC46	CCR6	SLA	PSMB8
TFPI2	AMICA1	PLEKHA2	CYBB	CENPL	PIK3CD
CBD139	GIMAP2	PTTG1	LIMD2	ND6	NDC80
SNAP91	RGS1	RBM11	NDC80	KIF4A	GPR18
CD2	IDO1	GPR15	THEMIS2	LIMD2	CCNA2
LOC100685470	CLIC6	LOC100856041	WFDC2	LRR1	SPIC
TNFSF8	LOC608687	RACGAP1	LOC100685195	ENO2	NUF2
IL18	CD69	RARRES3	MIS18A	RAB11FIP4	CD86
ND6	PSTPIP1	CD69	LY86	FAM49A	PTTG1
CCNB2	AMICA1	PSPH	CORO1A	CD2	BCL2A1
CLEC12A	ND6	ESPL1	KMO	MCM10	ECT2
NCAPG	CD6	LY86	HAVCR1	CD83	KIF23
MILR1	IL2	MLF1IP	HSH2D	IL18	PTPRC
RBP5	CD80	BUB1	OAS1	SMCO4	ARHGDIB
CCL4	CTLA4	CCL19	DLA-DQB1	TRAIP	PARVG
SLC38A11	BEX5	SHCBP1	LOC606863	LOC607281	IDO1
CCL2	CD2	MX1	DNASE1L3	MCM5	EBI3
LOC608687	CCR5	BLK	CSPG5	ITGB2	SPAG5
AMICA1	MARCO	GCA	CR2	GDPGP1	ACTR3B
EBI3	GRIP2	LOC100685470	BLK	PSMB8	PARP12
CORO1A	ISG20	ZG16B	EFCAB3	ABRACL	HMHA1
FABP2	TAGAP	ASPM	USP18	PIK3CD	ACP5
LIMD2	LOC612106	CDKN3	DLA-DQA1	NDC80	AK8
SLC14A1	GIMAP8	HHAT	CCL20	GPR18	TAP2
CDK1	GIMAP4	KIAA0226L	RHOH	CCNA2	PRKD2
IFI6	GBP1	CCL17	LOC611500	LOC481744	CCNB2
BUB1B	LOC488248	NCAPG	FGR	SPIC	KCNA3
CD53	DNASE1L3	RAB11FIP4	PADI4	DLA-DOB	PSD4
FYB	ZAP70	CDC20	FAM118A	NUF2	CD74
IL18BP	RUNX2	RAB11FIP4	NCF2	THEMIS2	NCKAP1L
LAPTM5	BST2	MYBL2	KIAA0101	CD86	CYBB
NCF4	SIT1	KIF23	LOC100685470	PTTG1	PMAIP1
FUT8	LOC611813	CBD139	ACP5	STMN1	ARPC4
VWA5A	CCL4	DLA-DOB	CD19	BCL2A1	TNFRSF14
NDC80	RGS10	DLGAP5	MX2	EBP	P2RY10
CYBB	DOK2	EXO1	PLCG2	PARP8	PTPN6
ADORA3	RARRES3	C4BPA	BIRC3	ECT2	ITGAX
TRAF3IP3	PREX1	BANK1	GIMAP2	FMNL1	DLGAP5
TTK	LAPTM5	BANK1	PTPN6	KIF23	ESCO2
BFSP2	SLA	SKA3	CIITA	PTPRC	CXCL10
HS3ST3A1	EMB	UBE2C	HHAT	ARHGDIB	CKAP2L
RARRES1	FAM65B	NCAPH	IFIH1	PARVG	CCL5
BEX5	KCNA6	DEPDC1B	MMP9	IDO1	PRPSAP2
LOC490399	SCML4	PMM2	GZMK	EBI3	MAP4K2
CD80	RHOH	BATF	LRMP	C27H12orf35	TRAF3IP3
FASLG	TRAF3IP3	GIMAP4	AK8	SPAG5	LYZ
GPR171	DLA-DOB	HSH2D	CD86	ACTR3B	LCP1
SLAMF1	CLEC9A	HAVCR1	TF	PCDHA5	FGD3
LRMP	RUNX2	ARHGAP11A	DLA-DMB	PARP12	CCNF
CASC5	GBP1	EAF2	OAZ3	HMHA1	LRRC46
CD180	PIK3CD	IL7R	PHEX	ACP5	IFIH1
CCL17	EMR2	NDC80	BIN2	TRIM34	DLA-64
ELOVL2	KCNA3	GFI1	ATP6V0D2	AK8	PREX1
CDKN3	SLA2	CDC45	HTR1D	TAP2	MARCO
ESPL1	GCNT4	LOC475113	C20H19orf66	PRKD2	PSME2
CDCA3	LOC100685470	AURKB	LOC610699	CCNB2	CASP4
CCNB3	CD53	PTPRJ	HS3ST3A1	GIMAP4	KIAA0101
CD82	INPP4B	SLC9B1	CD72	KCNA3	FAM13B
SERPINE2	ICOS	TTK	PIK3CD	GBP1	CYFIP2
ALOX15	CXCR4	PLK4	CD74	PSD4	ENPP3
SPAG5	KCNA2	CXCL10	NCF1	BIN2	NEK2
NUF2	BIN2	SPC24	ESCO2	CD74	ITGAL
GPR65	LOC490356	PRKCB	ZMAT1	LOC612180	SPC24
BTK	DTHD1	CD1A8	PFKL	TNFSF8	ESPL1
UBE2C	IL18RAP	FABP2	CPLX3	NCKAP1L	CYBA
IFGGB1	DENND2D	CASC5	CTSZ	SWSAP1	C1QC
CD33	LCP2	CCNB3	WDFY4	CYBB	PLCB2
OASL	DLA-DQB1	ECT2	RPS6KA1	PMAIP1	SH2D1A
DLA-DQB1	TXNDC5	CCL20	LOC490917	LRMP	ARHGAP30
C1QB	CAMP	HAAO	LOC607055	ARPC4	ADAMDEC1
NEUROD6	PMAIP1	KAZALD1	PARP9	TNFRSF14	CARD11
POLE2	LOC490595	MIS18A	RARRES2	P2RY10	PLK1
ADAMDEC1	CFP	NCF2	IFGGB1	PTPN6	MIS18A
DLA-DQB1	CD86	DEPDC1	DERL3	WFDC2	KCNA2
CPLX3	DLA-DQB1	LOC608687	FAM122B	ITGAX	EZH2
TOP2A	GPR65	MSANTD3	CD79B	DLA-DQB1	DTX3L
RAB11FIP4	CXCR3	NEK2	DNASE2	DLGAP5	E2F1
LOC611500	CMA1	BST2	CLEC12A	PLEKHA2	CASP8
CTSG	IGJ	POLR3F	MELK	ESCO2	GZMK
ENPP3	LOC609038	NUSAP1	PTPN22	CXCL10	TUBA1B
LOC490356	CARHSP1	MCM10	TLR1	CKAP2L	MAP4K1
CCL8	CYTIP	CCNA2	PTTG1	CCL5	CSK
SKA3	IFGGB1	SLC51B	SLC5A3	PRPSAP2	CTSS
DLGAP5	CASP3	UNC119	MYBL2	MAP4K2	SGOL1
KIF23	CRTAM	SAP25	BCL11A	TRAF3IP3	GMIP
NUSAP1	CASP4	HELLS	DLA-DRA	LYZ	LTB
LOC448801	LOC606863	TOP2A	PARP14	LCP1	CCL20
KIAA0101	LOC100684769	CHEK1	AIFM3	FGD3	CDC20
FHIT	CXCL10	LOC476070	PRKCB	CCNF	CD3D
A2M	PRKCB	NCAPG2	LTB	LRRC46	BUB1
NTS	SELL	MCM5	CASC5	IFIH1	HMGB2
CD72	BCL11B	POC1A	ARHGAP30	DLA-64	MX2
RAB11FIP4	FBXO5	ORC6	AURKB	PREX1	ITGA4
NEUROD6	CD7	MCCD1	FGD2	MARCO	SKA3
PHEX	BPIFB1	ATAD5	ARHGAP11A	ST3GAL5	NCAPH
CD1E	CTSG	CD180	LYSMD2	SDF2L1	FASLG
BCL2A1	RTN4RL1	GINS4	ARHGDIB	PSME2	GPR65
KNSTRN	LOC100856041	GPR171	IGSF9	CASP4	SHCBP1
CDC20	SEMA4A	RAD51	C6	KIAA0101	COTL1
LTB	REG3A	GBP1	SEMA4D	FABP2	SKAP1
TNFRSF14	EFHC2	SPC25	GRK6	FAM13B	ASPM
BATF	ALDOC	KIF4A	LOC488248	CYFIP2	ARHGAP9
TRIM22	HLA-DRB1	DNASE1L3	COTL1	LPCAT1	CDCA3
TLR8	TMEM127	APOC1	UBE2C	ENPP3	DLA-DRA
TLR1	CST7	CENPI	EPSTI1	NEK2	CD80
CD19	CXCR4	IDO1	FGR	ITGAL	UBE2C
GFI1	CMTM7	OAS1	CMTM7	SPC24	KCNAB2
SAMSN1	SLC9A3R1	LOC611500	FCRL1	DERL3	GINS4
MYBL2	SH2D2A	ORC1	FAIM3	ESPL1	CASC5
BUB1	CABP5	ITGB2	KIAA0226L	PTPRCAP	SPOCK2
CASP12	LOC484314	SKA3	KYNU	CYBA	CORO1A
GIMAP2	CCND3	TLR1	ARL5C	C1QC	TOP2A
SPIC	PTGDR	PTPN22	LAPTM5	PLCB2	FEN1
ARL4C	ST8SIA4	CDK1	GIMAP4	SH2D1A	NCAPD2
GPR18	CD33	IFIH1	RASGRP1	TRIM22	DCP2
TMEM176B	LRRC46	CR2	NCAPG	CD33	ISG20
CD40	FGD3	DAPP1	STMN1	DLA-DQA1	SPC25
PLK1	RASSF5	SPAG5	CD180	ARHGAP30	MXD3
CCR5	PTPN22	SNX10	CD83	ADAMDEC1	C1QB
TMEM150B	cOR52H7	ISG20	CD74	CARD11	KIF15
SHCBP1	TRIM34	SELP	TBC1D10C	PLK1	CAMK1D
CDH11	LOC100856122	GPR18	BUB1	IFGGB1	WRN
APOE	RAB11FIP4	CENPK	BUB1B	MIS18A	CD48
OPRK1	CIITA	NUF2	DNAH10	IKZF1	NIPA1
AOAH	IPCEF1	AOAH	DLA-DOA	KCNA2	REL
NEIL3	CCR7	HTR1D	TNFSF11	DOCK8	MST4
AK8	COTL1	RGS10	DOCK8	EZH2	HLA-DRB1
PLK4	DLA-DQA1	SGOL1	IFI44L	DNASE1L3	RAD51
RHOH	IFIT3	BIRC3	ESPL1	DTX3L	LAPTM5
IL18BP	BCL2A1	CASP8	CD2	GMCL1	MCM6
TLR7	ZFP36L2	OASL	SNAP91	KNSTRN	CCR5
SLPI	CCL20	LRMP	CYBA	E2F1	CEP152
HSH2D	LOC100683878	FANCM	CBD139	CASP8	CD69
SELL	PDE3B	CORO1A	BCL2A1	PLXNC1	TRIM59
TREML1	HMHA1	CYBA	ACTR3B	SNX10	APBB1IP
KPNA2	SKAP1	LOC475176	VAV1	GZMK	PSMB10
SEMA4A	PRKD2	TENM3	METTL4	TRIM37	CDKN3
CACNB4	ITGB2	GINS2	PPP1R3E	TUBA1B	CASP12
ISG15	RAB19	ENO2	NUSAP1	LOC100685470	NCAPG
IL7R	ABCB1	PFKL	TMEM130	MAP4K1	STK17B
TFEC	LOC611500	LOC606863	FASLG	CSK	VRK1
KIF4A	RAB27A	LOC607055	PLCB2	CTSS	VAV1
BIRC3	FAM65B	STMN1	DAPP1	SGOL1	NUSAP1
VRK1	TRIB2	AGPAT3	ND6	LOC483397	INCENP
CD83	BATF3	CEACAM1	ISG15	GMIP	HCLS1
SPC25	MMP12	CSPG5	DLA-12	UNC13D	BIRC3
VASH2	FAM155B	KNSTRN	HMHA1	LTB
PAG1	EOMES	RHEBL1	CCR5	TLR8
LOC482124	SLA	WNK4	ASPM	ACRBP
DLA-DRA	KCNK5	E2F8	C4BPA	ARHGEF39
MX1	MX2	XAF1	LYN	CCL20
LYZ	GRK6	FAM72A	MCCD1	LOC100684769
C1QA	LOC607055	DENND5B	CYFIP2	LOC607055
RGS18	SPERT	CD53	LOC477558	CDC20
CDC25C	TRIM22	BIN2	TRIM22	CD3D
WDFY4	AIFM3	NCAPD2	GPR15	BUB1
TSHB	ARHGAP30	DLA-DMB	LRMP	AIF1
RAD51	RAP1GAP2	PAX6	LOC490399	CBD139
APOBEC3H	LIMD2	CD70	SIGLEC10	ZNF292
PDCD1LG2	FAIM3	CTSL3	CSK	OASL
CYBB	METTL21D	CCNF	TTK	LOC607937
PBK	STK17A	CA11	SWSAP1	HMGB2
ECT2	ITGAL	FAM83D	STK17B	BATF
AIF1	OASL	MELK	FAM72A	TMEM154
LOC476070	LTB	CFTR	ENO2	MX2
TRAIP	DLA-DRA	ARL5C	OAS3	ITGA4
GRIN2B	CD5L	SEMA4D	DDX58	RILPL2
UNC119	RAB11FIP4	CDC25C	NFKB2	SKA3
CENPF	GBP6	EMR3	CASP10	NCAPH
PLCB2	CELF4	NCKAP1L	MX1	FASLG
TRIM22	DLA-12	USH1C	LOC100684769	GIMAP2
TMPRSS7	SRGN	IFGGB1	CASP8	LOC611500
DEPDC1	GRAP2	NEIL3	ADAM23	LOC100856041
MIS18BP1	BATF	DTL	COTL1	GPR65
ARHGAP15	DLA-DMB	HPSE	AURKA	SHCBP1
FAM83D	KIAA1598	CENPA	LAIR1	COTL1
CD79B	SH3BP5	FUT8	DLA-DMA	PML
TROAP	TRIM22	DNASE2	MIS18A	SKAP1
HMHA1	ZMAT1	PBK	PML	ASPM
DDX58	SLC4A7	FERMT3	GALNT12	ARHGAP9
ACP5	HS3ST3A1	DCK	LOC102153030	CDCA3
HLA-DRB1	LCP2	DENND5B	CCNB2	DLA-DRA
PYY	MST4	PLCG2	IKZF3	FAM65B
MIS18A	FABP2	ESCO2	PRKD2	CD80
SPC24	LOC480600	ISG15	LOC483397	PHF6
CMTM7	LOC100684560	FAM118A	STX11	LOC608687
C18H7orf72	ETFB	CDC6	CCL5	CD5L
STK17B	PLEKHA2	LOC478994	RALGPS2	UBE2C
NR1H3	TAPBPL	USP18	ZDHHC14	KCNAB2
FGD3	COR2T18	ND6	OAS2	GINS4
ADAM23	MPO	HLA-DRB1	MLPH	LOC612122
TNFRSF14	CCND2	KCNA3	C31H21orf91	CASC5
CCDC63	KLRG1	CENPN	ZDHHC18	SPOCK2
CSK	ARL4C	GZMK	TLR7	TBC1D10C
PARVG	ETS1	BCL2L14	ARHGAP15	APOBEC3H
DLA-DMB	TBC1D10C	LRRC25	FAM65B	RBM11
DHCR24	APOC1	GPSM3	GPR65	SASH3
ARHGAP30	TARP	CENPF	HERC5	CORO1A
SBSPON	C4BPA	MARCO	C1QC	GPSM3
CRIP3	DLA88	POLD1	BTK	TOP2A
NCF2	LOC100855540	CHEK2	TOP2A	FEN1
RBM47	LOC609402	PARP14	GCA	ABAT
SLC1A2	SAP25	FOXM1	CCND2	NCAPD2
ABRACL	TRERF1	POLR3F	PTPRC	DCP2
IFIH1	CD3G	TRIM22	CTSH	ISG20
OOEP	F12	ANAPC1	TRIM22	SPC25
CFP	SASH3	IFNK	MOV10	MXD3
SPOCK2	AIF1	TOP2A	CDKN3	HSH2D
LRRC25	TRAF5	KIFC1	CDK1	SLX4IP
ASIC5	TLR8	ADAMDEC1	RASSF5	C1QB
FGR	FAM13B	LOC483397	PTPRJ	SLC41A2
GPR160	TRIM17	LOC482885	POLE2	KIF15
MS4A1	CD101	MND1	FBXO6	CAMK1D
PARP8	C27H12orf35	TROAP	GALE	WRN
EXO1	ENPP3	RHNO1	CDC42SE2	CD48
CENPA	TRANK1	KCNN4	NCF4	CLEC12A
BLK	EMP3	POLE	RPS6KA1	NIPA1
ZNF252	KLRD1	FAM65B	CCR1	DENND1C
PKIB	PSMB10	TPMT	TLR9	REL
CHN2	IRF1	MACC1	SNX20	MST4
LCK	PFN1	KNTC1	SLC27A3	HLA-DRB1
FSCN1	ACP5	KIF15	POU2F1	RAD51
GRIP2	CGA	NCF1	IL16	LY6E
CKAP2L	FAM57A	RARRES2	TREML1	LAPTM5
ITGAX	DERL3	MCM2	CSK	RGS10
RND1	RPS6KA1	DSN1	TNFRSF14	CCND2
C20H19orf66	GZMA	LIMD2	RAD51	MCM6
GLDC	IL16	CHRM3	PCDHGA3	CCR5
CCNA2	IFGGC1	CD48	SLC51B	UNC119
LEF1	SLC16A6	MCM3	TIMD4	CDC42SE2
TLR10	UNC119	GIMAP7	IFIT3	CEP152
THEMIS2	LYSMD2	NAPSA	PAG1	TNFSF9
ARL5C	CYFIP2	CSK	PCDHGA1	CD69
FAM65B	RASGEF1A	WFDC2	RGS10	TRIM59
KPNA2	SHMT1	FEN1	BCL2L14	APBB1IP
ITGA4	COTL1	ZDHHC14	POU2F2	DLA-DMA
CHRNA9	LFNG	RMI2	VCAM1	PSMB10
FANCM	POLR2A	OLFM1	SMCO4	CDKN3
CHEK1	TRPV2	HMGB2	FZD2	CASP12
BLM	GALNT12	ACP5	HCLS1	NCAPG
CD48	RNF125	CD86	RARRES3	DENND2D
WRN	CD38	TRIM34	NCAPG2	STK17B
CASP12	ATP2A3	LOC490356	EARS2	VRK1
PLTP	ALKBH4	LTB	CDCA3	LOC488248
CCL3	IGJ	KIF11	PSD4	VAV1
SWSAP1	CCL17	LOC488248	VWA5A	BEX5
SYK	SRGN	C1QA	HTR3B	NUSAP1
IFI44L	SORL1	ZNF215	PSMB10	INCENP
RACGAP1	TMEM204	DLA-DRA	PDE3B	HCLS1
DNASE2	PYGO2	PTPRCAP	CCNA2	BIRC3
ARHGAP11A	CDC42SE2	IKZF3	CD101
LOC100856122	RGS18	BTK	SLC41A2
ANKS1B	GNPDA1	GSG2	EAF2
CD22	HCK	FCRL1	POLE2
BCL11A	LOC612422	PLK1	DHX58
OOEP	TRIM59	CYFIP2	TRAF5
TAF15	MARCKSL1	DPY19L1	NAPSA
BIN2	SPTY2D1	PFN1	NSMCE2
OMG	PAG1	CCR4	TEC
SLA	ARF6	MCM6	NCKAP1L
SPOCK2	DUSP5	LOC100686614	IFGGC1
CLU	PARVG	PMAIP1	SPC25
FABP7	RUNX2	ARHGDIB	DLA-64
LOC610699	ITGAX	MEOX1	MILR1
CD3D	IL17RA	BTK	NFKB2
MCM5	FMNL1	CCDC63	PREX1
SQLE	MIS18A	KPNA2	GRAP
NCKAP1L	IKZF1	C7H1orf112	DOK3
MS4A7	PARP8	CD101	PSPH
IL27RA	STK4	CHML	CD82
DLA-DQA1	RASSF2	CD3E	LY6E
PMAIP1	SASH3	AURKA	LCP1
LYSMD2	ZNF354A	ASIC5	FERMT3
CIITA	DGKA	CACNB4	ISG20L2
CASP8	DLA-64	ANKS1B	LYN
LRRC46	PARP12	OOEP	TMCO4
PLXNC1	FASLG	TRAIP	UBE2L6
FAM72A	ADD3	PTPN6	CAPZA1
RPS26	TBX20	CKAP2	ACTR3B
SASH3	NRG2	APOBEC3H	LOC476070
TRIM59	EPB41	FUT8	LOC481744
KCNA3	CD3D	TRIM22	TGIF2
CARD11	NUCB2	CSK	DNASE2
FEN1	SDF2L1	C4H5orf34	FES
NHLRC3	LCP1	SLC15A2	CCNF
GSG2	FMNL1	PREX1	CIITA
DSE	KCNMB4	SCAMP4	AP1S1
SNX10	TLE3	RND1	TNFSF9
AURKB	APOBEC3H	KPNA2	FABP2
FERMT3	DEF6	SPI1	GRB2
GPR114	DLA-DMA	MLLT11	SYTL1
GBP1	LYZ	INCENP	PBK
LY86	MLLT11	PFKP	B4GALT6
PYGO2	PTPRCAP	CENPL	PLD4
SUCNR1	CXCL13	RASGRP1	CXCR5
ACTR3B	VAMP1	CD33	GPRC5D
PTGS2	SPOCK2	KLHDC9	NCAPH
AK7	CASP8	GBP6	DEPDC1B
ARSB	BIRC3	VRK1	MLF1IP
KYNU	THEMIS	LOC100684769	PLK4
HCLS1	ANKDD1A	ACRBP	F12
COTL1	CORO1A	OMG	DTX3L
PTPRJ	PTPRC	DDB2	KPNA2
KCNA2	PLCG1	IRGM	UBFD1
MX2	IL18	CIITA	KIF11
PLD4	HCLS1	ARHGAP15	CD70
ACRBP	CIITA	PSMB8	PTPRC
LOC100684769	SLC41A2	BLM	HTR6
TNFRSF9	RAB37	RAP1GDS1	KIF4A
CXCR4	KIAA0513	CDCA2	PARP8
ISG20	NFATC2	TNFRSF14	LOC403529
ZNF292	FLT3	CEP72	RACGAP1
TP53I3	NCAPG	ITGAX	ABAT
RARRES3	CPLX3	PPP4R4	NFYA
ELL3	TNFSF9	FBN2	CENPI
WSCD2	PQLC3	LRR1	GPR18
CEP152	CAP1	ZMAT1	REL
OAS1	TSPAN5	UBFD1	NIPA1
NR0B1	CREBRF	ELAVL2	SNN
AP1S3	C20H19orf35	ARHGEF39	TNIP2
cOR52H7	TNFAIP8	CD40	BTK
CCNF	SORL1	TLR7	KIF23
MELK	EDEM1	OOEP	C11H9orf91
FUT8	ANXA3	LYN	DSE
EAF2	ANKRD50	CYBB	RRP1B
DLA-DOA	NMB	GINS1	TMPRSS7
USH1C	SLC7A6	LOC479820	GPSM3
GMIP	LRRC70	MASTL	RCC2
LRRC8D	CTRL	FAM49A	UNC119
OTUD7B	TTF2	SWSAP1	LPIN2
PRMT8	TPST2	UNG	PARVG
ZNF16	TIPARP	RRM2	LPCAT1
ORC6	CSNK1G1	DDX58	PARP11
RHEBL1	EBI3	NME1	SPI1
MLF1IP	AK8	SLA	KIF2A
COTL1	PSMB8	CCR6	PRR11
ITGB2	LOC481744	IL18	SPOCK2
LCP1	SRCIN1	LYZ	UBE2T
PTPN6	SLC26A8	SHMT2	BLNK
COL19A1	IL21	PIK3CD	KPNA2
LYN	IRAK4	OTUD7B	GNAO1
HMGB2	PNLDC1	NUGGC	DCLRE1C
STMN1	GNPDA1	STIL	SPOCK2
KIF15	GRK5	FAM221A	CENPF
MARCKSL1	GMIP	RAD18	APOBEC3H
RAPGEF6	PIK3CG	CKS2	CARD11
SEMA4D	CSK	CACNB4	RILPL2
PML	IRF8	TRIP13	ITGAL
DEPDC1B	FGR	RANGRF	GNPDA1
PREX1	ARHGAP15	C20H19orf66	ARHGEF39
MSMO1	UCP2	P2RY10	SLC15A2
SKAP1	WBSCR17	FBXL14	C7H1orf85
INCENP	PLBD2	MBOAT1	RIN3
LOC479820	REL	AUNIP	PRELID2
PRKCB	ROCK1	CD79B	PFKP
CYBA	GRAMD3	ZNF252	DNTT
CD74	LRIT1	LRP11	C6
PARP14	TNFRSF14	cOR6M4	DEFB123
RTN4RL1	LHX2	TSPAN1	NUF2
CCND2	DDIT4	STAP1	LOC100686614
MND1	DOCK11	CD19	MXD3
TMEM173	LOC477182	DERL3	C27H12orf35
UNG	CD48	NACC1	MBOAT1
GDPGP1	WFDC2	SKAP2	IRF8
PAX5	ETS1	CD72	CHEK2
GP9	CD97	KIF2C	GMCL1
KIAA0226L	PKLR	COTL1	RABEP2
ZDHHC14	RBM11	CEP55	ANAPC1
DNAH9	PRF1	TRABD	ERICH1
GINS2	TMEM231	GLRA1	MYO9B
SCG3	CEPT1	FAM60A	SURF6
CTSS	SEC61B	ARSB	CD40
SLC41A2	CTRL	CARD11	SLC46A3
LYN	DDX26B	LYN	SGOL2
SCG5	PTPRE	PSAT1	MFNG
PLBD2	C25H8orf58	LOC477558	SWAP70
TNFSF9	ARHGEF3	IL2RA	ARHGAP9
MASTL	TNFSF11	POLA2	KNSTRN
FIGNL1	TAF15	STK17B	TBC1D30
GPR34	GPSM3	ITGAL	NAGA
NOP58	FERMT3	CD5L	CDHR2
EVI2B	CCL3	PSMB10	STOML1
ARHGDIB	DTX1	GALK1	IFI6
BLNK	KLRK1	MIS18BP1	DLGAP5
RGS1	CYTH1	POLH	NIPA1
KIAA0513	RAP1B	PARP11	DGCR8
TMEM154	ARF6	DLA-DMA	BLM
PSD4	ZNF217	DOCK8	SSH1
TMEM140	ANTXR2	CD22	RIPK2
TFPI2	ERLIN1	LOC489372	SEMA7A
GRAP	SEMA4D	ALOX5AP	STAMBPL1
PSMB10	TMEM187	PARVG	IFI35
TLR3	CDKN3	APBB1IP	RASGRP2
MXD3	AKNA	LOC481744	EIF5A2
HPSE	ADCY7	LYSMD2	SLC6A6
ORC1	S100PBP	SAMSN1	LPCAT1
CYFIP2	PSME2	FAM187B	TRIM34
ENO2	PFKP	TMEM216	GINS4
PEX26	TNIP3	MGMT	SKA3
BPIFB1	ISG20L2	RPL34	FUT8
FAIM3	TFEC	PARP9	PPP1R12C
PSMB8	COL19A1	POLE2	PTPRCAP
TAP2	PEX26	UPB1	DAPK1
NUGGC	PDE4B	LOC609038	IL6
KIAA1467	GRAMD1B	CD40LG	PSMB8
CDCA2	MIER1	CD6	MASTL
HELLS	KLRD1	CKAP2L	SPIC
GALNT3	AR	TFAP2B	TP53I11
SKA3	CLEC4E	DNAH8	SGOL2
ABAT	TGFBR1	PCNA	G6PC3
PTPRCAP	CYP2D15	PLD4	CATSPERG
SLA	PARP9	PCDH8	EBI3
CD3G	SAG	STX11	TMEM173
HMGCR	C32H4orf32	PLBD2	DEPDC1
TAP2	RGS6	BPHL	CNTN5
GSAP	ABCB1	BLNK	GMIP
CD37	ARHGDIB	FAM26F	C31H21orf91
C7H1orf112	CLNK	CECR1	SYK
LPCAT1	DNAH3	CHN2	SHMT1
CKAP2	DTX3L	LY6E	SEC23B
UNC13D	CCDC117	CD2	MITD1
CMA1	TNFAIP3	PLXNC1	MIS18BP1
CTBS	DGCR8	LY6E	ARHGEF2
LPCAT1	IL12A	MAP4K1	CCNB3
AURKA	RRAS2	DYRK3	FGD3
KIF11	IFI16	SIGLEC10	OSGIN2
RAB20	DCP2	DLA-DOA	GFI1
PTPRC	CAMK1D	LOC484934	PTDSS1
USP18	RRAS2	SULT1D1	WRN
IFT122	LOC476825	EZH2	DLA88
FXYD2	PSD	TFEC	PAX5
POC1A	VAV1	KIF15	BANK1
KIAA0895L	IL27RA	TLR10	SETDB2
IKZF1	ACTR2	LOC491107	BANK1
LRMP	LOC479975	RPS26	ACOT12
GMCL1	GALNT10	IFI35	SH2D1A
CSF1R	TESC	CD79A	FUCA1
SGOL2	ATAD2	ELANE	LOC607937
TAGAP	SEC23B	CDHR2	PWP2
APOA1	TMEM154	TAPBP	CIAO1
RARRES2	DNAH2	DNASE2	ECT2
RCVRN	EFCAB3	BCL2A1	CD48
MYL4	ERN2	TUBA1B	BTLA
DYX1C1	IL13RA2	HEY1	WDR4
GUCY1B3	HDAC1	LOC491550	PXK
RHBDL2	ATP6V1E2	SPOCK2	TMEM206
C7H1orf85	PMEPA1	LOC485220	VASH2
COL1A2	STK10	TIMELESS	IL18
SAP30	MAP3K1	KIAA1598	TEX14
FKBP10	DAPP1	C9H9orf9	CST7
CD300C	CSK	CCDC109B	SLC2A6
UBFD1	LOC610177	ENPP3	RAB11FIP4
MCM2	FCER1A	TP53I3	GNPDA1
LSAMP	LOC484934	ZWILCH	RAB31
DAPP1	ZBTB7B	DSCR3	CEACAM16
LOC479668	PLSCR3	BCL11A	EMP3
DENND2D	PDCD1LG2	KCNA6	MAP4K2
SIGLEC10	ARHGEF6	CD3G	LOC608103
CENPK	RAB7L1	CEP89	NME1
TBC1D10C	CRLF3	TMEM154	TFPI2
AK8	B3GNT2	TRIM59	SPAG4
LCK	ACRBP	NKRF	LYPLA2
TRABD	RIN3	CRIP3	EXO1
SMAP2	PTTG1	KYNU	TTPAL
LOC483397	MOB3A	FASLG	TRIM14
CDHR2	ZNF323	CD37	SKA3
ABHD12	MBOAT1	LOC100686390	C1QTNF3
LTBP1	HM13	HAUS1	TGFB1
CXCL12	AK2	TBX4	DGCR8
LOC100685971	HEMK1	SMARCAD1	LRR1
PRKD2	FOXRED2	LOC610565	TAPBP
UMOD	TSGA10	CD74	ZUFSP
DEFB132	SH3KBP1	UNG	DOCK11
MYO7A	CDKN1B	FAM122B	BPHL
ARHGAP9	UBN1	RBM47	CD80
R3HDM4	GSAP	RFC1	FAM60A
TTYH2	LOC488258	TUBA1C	RAB11FIP4
TRIM34	NDC80	ERAP1	CD33
CD3E	MIER1	CEPT1	ARPC4
LRRK1	ABAT	CCNE2	SCAMP4
UBE2T	SCNN1G	LIG1	SIRT6
RAB42	LOC609039	TPX2	CDC25C
LOC485220	C1QC	DTX3L	PLEKHO1
CD27	SZT2	KBTBD7	TSTD1
NCAPD2	ARHGAP9	SKAP1	RBP5
IL16	FMNL3	TMEM144	TRAIP
VAV1	NCOA3	LOC488305	BATF
LOC100686309	FAM111A	KIAA1804	PIK3AP1
FAM117B	DOCK11	PAX5	MOB1A
TP53I11	LOC485601	SERPINA1	MLLT11
TIGD4	PDIA3	DLA-DQB1	PEX10
FMNL1	PARP8	IFI44L	PAPPA2
SERPINE1	LOC609235	IGSF9	RANGRF
NFKB2	TSKU	SPOCK2	FAM185A
GINS1	TF	EPSTI1	GALNTL5
SLX4IP	IL27RA	MILR1	ST8SIA4
CATSPERG	SMC4	CASP12	VRK1
SMAP2	RBP5	ACOT8	DSN1
TCF19	IQGAP2	LOC612422	FMNL3
LOC481744	GCA	LCP1	RAD18
FAM49A	SWSAP1	NASP	MOB1A
FAS	SNX10	ARHGAP30	AGER
GALNT7	LAIR1	SLA	PHF6
DBF4	CDADC1	LAPTM5	TAP1
PTDSS1	SLBP	ARMC9	DOK1
SGOL1	ITPR3	DNM1L	ENPP3
CTSH	STK17B	RPL22	GRIP2
CTSC	MGAT4A	FREM2	TRANK1
CTSZ	MAN2A1	NLE1	CHKA
ATP2A3	DENND1C	MTHFD2	ZNF292
ADRA1B	LOC479975	HEY1	RASGRP3
DOCK8	TAP1	TRAF5	SPSB2
SLC4A7	ABLIM1	HAUS8	LOC476669
CHN1	RECQL	POU2F2	GALNT3
STAP1	RBL2	SEMA7A	ATP6V0A2
MOV10	RSPO2	LEF1	SNX10
COL11A2	RIT1	URB1	RUFY3
NEK2	HSH2D	EVI2B	ZKSCAN2
ACOT8	CARD11	PPIL6	SGOL1
EZH2	SMCO4	MST4	C10H12orf56
KIF2C	CMTM6	PSME2	GBP1
CKS2	TOP2A	CD74	ADRBK2
SORL1	ERP27	MYL5	RND1
ETS1	PTPRE	CD3D	CDK4
CEPT1	SSH2	RAB31	CTSC
ZMPSTE24	PCSK1N	DBF4	CCNE1
C11H9orf91	TIPARP	PGLS	CENPL
ENPP2	RASA2	LOC610164	FANCM
CPA3	ABRACL	SASH3	PDCD1LG2
IL27RA	RNF32	FDXACB1	OSBPL7
CDC42SE2	PTPRO	RPS6KA1	MAP2K6
PIK3AP1	LOC491369	GRK4	SLC9A8
SEMA7A	FAM69A	PTPRC	TRAPPC10
POU2F1	AOAH	CAMK2D	DEF6
CRHBP	CAPZA1	M6PR	CTRL
PLCG2	CD9	FAM111A	PITPNM1
TOP2A	CFLAR	DNMT1	NEK2
CPXM1	MAP4K2	PHF6	SBSPON
SORL1	ACTR3B	KANSL2	HMGB2
DENND1C	ATP8A1	TIGD4	ARL4C
DDX21	TNFRSF14	THOC1	GPATCH3
RNF145	AURKB	ODC1	SFI1
NME1	SSBP4	CDT1	IFIT1
ERLIN1	HEMK1	PAPPA2	MS4A1
SKAP2	LAX1	COTL1	MATK
DNMT1	C8H14orf119	TEC	PIKFYVE
PRPSAP2	ACTR5	LOC480921	UBE2G2
ZNF133	MOB1A	UBE2T	CCDC50
TAP1	GDPGP1	PRR11	C9H17orf80
TRIM37	TBC1D2B	CCL5	CD3D
LOC403581	CREM	MXD3	RRM2
POU2F2	TMEM263	LOC100855609	EGLN2
DERL3	OSBPL7	DSCC1	RFX5
CDC45	GPR39	C2CD5	PRELID1
OLFM1	P2RX7	RSPH3	MTERFD1
ALKBH4	CLEC12A	R3HDM4	TPM3
RABEP2	GNMT	CBX5	ZNFX1
SGOL2	BUB1	AMD1	TOP2A
UCP2	LOC100688470	SERPINA1	ZDHHC18
TYROBP	TAPBP	CPZ	TMEM216
TTF2	CD70	PPIF	PHF16
SNAP23	UNC13D	TMEM130	SPATA2L
TNC	FLI1	FANCI	CHEK1
ST3GAL5	IL2RB	FAM185A	CERS6
CLEC4E	CDC42SE1	TCOF1	FAM189B
GFRA1	CDC25B	DLA-DQB1	HMHA1
RPS24	OAS1	FANCA	SNX2
KCNAB2	DDX26B	KBTBD8	S100PBP
MCM8	CCNB2	ZDHHC13	TPST2
KCNA6	LRMP	TF	CD1E
PARP8	CELA1	ANKLE1	MST4
CTLA4	LY9	CD80	HELLS
GRIN2B	SNX20	FIGNL1	SLC9A7
CHST2	ZBTB37	LOC488258	PPP6R1
NCAPG2	AGER	SLC38A1	TP53I11
XAF1	NUCB2	TAPBPL	STK4
LOC491550	ZUFSP	BIRC5	BLM
SAPCD2	IKZF3	MYCBP	FAM13B
CCDC172	PSIP1	PARP8	ICOSLG
CRYGA	APBB1IP	IL2RG	CDC45
EPSTI1	SPATA19	MYL4	ZAR1L
ESCO2	ST3GAL5	DCLRE1C	AP1S3
SLC6A12	LOC100684605	NUP37	MYCBP2
FGD2	ALG8	DNAH10	KRTCAP3
CNPY3	RAP2A	DPPA5	LOC482124
DNTT	WAS	MSH6	TRIM44
COL9A2	LRRC71	LPCAT1	TMEM150B
IFI35	CD44	SGOL2	RRAS2
MCM6	SPIC	RHPN2	CTSS
HERC5	FCHSD1	IRF4	FAM111A
CACNB4	TMPO	BCAT1	LACE1
GPSM3	DIDO1	CCDC150	EZR
CHRM3	LOC609540	SASH3	DGKA
IL2RG	TP73	KCNA2	CCNE2
LOC100688778	TMEM74B	PCDHA5	CCDC50
ELANE	EBP	TSHB	KAT2A
SUZ12	SLC5A3	KCNAB2	TMEM154
SLC2A6	ATM	NUP205	NFYA
LGALS9	ALOX15	TLR9	FAM190A
MYO5A	ELOVL5	ABHD12	SASH3
SDF2L1	NCKAP1L	SCN2A	HMGN1
FAM3B	TP53I11	MCM4	SACM1L
SASH3	DNMT3L	FBXL14	SASH3
LOC483842	ANXA9	ACSL5	PLK1
DLA88	MXD3	ATR	ERO1LB
RANGRF	LY6E	CCR5	LRRC25
EBP	NEIL3	RALGPS2	ACOT8
MYCBP2	ABHD15	THEMIS2	CFLAR
LOC609038	USP20	PTCHD2	ACTR5
BANK1	ALG10	MOS	SMIM14
HAUS1	ZPBP	HMHA1	SAP25
MFNG	ITPR3	MOV10	GPR34
FMNL3	TMPO	WDFY4	ANXA3
SRRM2	CNIH2	GPR39	CXCR6
LOC608103	HMGB2	LGALS9	SPC24
FCHSD2	ITGA4	RRP1B	MYO5A
RFWD2	NIPA1	NOP58	GNG13
ABCA3	EZR	CCNE1	CSNK1G1
PFKP	ARRB2	NUP160	SNX8
DSN1	RAPGEF6	TCF19	CD22
NIPA1	HECA	ZNF292	CPNE1
DGUOK	EP400	DIAPH3	WDFY4
NAPSA	CSNK1G1	ARHGEF6	LYZ
FCRL1	LRR1	C18H7orf72	PRKCD
LOC100684560	MAN1A1	TLR8	GUSB
CENPN	CARHSP1	POU2F1	STK10
MAP3K19	TRIM37	LOC476669	IRGM
RBM11	PABPC5	TUBB	DYRK3
NLE1	TP53INP1	KIF2C	POLH
PNLIPRP2	CLCF1	CFP	CCR4
BRINP1	MOB1A	TAGAP	CYTH4
POLE	IRF4	GMCL1	KCNN4
RAD18	PRIMA1	RAD1	SRRM2
HMHA1	TYROBP	WDR4	RFC2
PIWIL4	GLIPR1	TMEM173	KIAA0226
FOXM1	GLIPR2	FMNL1	KIFC1
FAM122B	B2M	WRN	ATAD2
TOPAZ1	CCDC88B	CTSH	GNRH1
DYRK3	FAM100B	PCNXL2	RRP7A
IRF5	GLI3	MITD1	SCPEP1
TRIM17	CBD139	LPXN	SIDT2
PSME2	KNSTRN	BLM	ZNF276
DLA-DMA	KBTBD8	DKC1	TEX15
LOC607281	ENO2	PTBP1	ATP10D
MAP4K1	PKIB	CRYGA	MYOF
BIRC5	KCNN4	RNFT2	TESC
DPY19L1	TMCC2	GALNT6	DTL
LOC610177	ZNF292	LETMD1	INTS2
IL33	RAD51	IDH3B	IRF5
IGFBP7	NIPA1	BRIP1	EZH2
MSMO1	EFCAB4B	CCDC77	FUT8
ADAM11	ABCG1	MSH6	FAM83D
AK2	IGSF3	DHX58	CDCA2
NRG2	CACNA1I	ITPKA	GINS1
APOE	MYNN	GBP1	NSF
RASSF5	UBASH3B	ZNF485	GINS2
UBA2	MYO1G	EIF2AK2	SLC35B2
ATR	GPR18	BRCA2	ARHGEF6
FUCA1	ZNF292	FKBP11	TRIP13
CENPL	MLF1IP	C21H11orf82	MYCBP2
TSEN54	FAM111B	RCC2	TNFRSF14
ANKLE1	EIF2AK3	MSH2	DENND4A
OAS2	SHD	ACTR3B	WRN
FAM126A	ESPL1	SLAMF1	ZNF292
ZBTB7B	KCNAB2	PRELID1	AR
GINS4	DSCR3	ATP6V1G3	LOC480921
DNER	RNF19B	DYX1C1	MTHFR
SLC9A8	RPS6KA1	GP9	ACTR2
CENPI	LLGL2	C27H12orf35	PARP8
DTX3L	FAM69A	SNN	TPMT
SPI1	SFMBT2	HMGN1	JRKL
DLA-DOB	PDE7A	LOC610699	IL33
ZNF488	LMNB1	WARS2	CHML
SCAMP4	AK8	FAIM3	LOC485601
CHST4	RELT	CCND2	CCR3
FAM185A	CHST7	IRAK3	PARP12
CXCR5	PSIP1	MTHFD1L	EIF2AK2
LRR1	CREB1	TSPAN15	ARID1A
GBP1	LBR	RECQL	BAX
CSK	IFIH1	SERPINB8	IRF1
CD74	LBH	TBC1D31	TFPI2
BANK1	HSD17B7	CDC42SE2	PSME2
LY6E	CCNF	TNFRSF14	PRKD3
FMNL1	TSEN54	PARP12	LOC607937
DHFR	CD200R1	LOC607281	PPIL6
TESC	FZD2	CYP7A1	APOE
SLC22A15	ADAMTS14	PWP2	FMNL1
FAM13B	GMFB	CCR3	GH1
ODC1	CD74	FAM175A	SSH1
RALGPS2	WRAP73	ZNF428	C8H14orf1
CHML	BAX	HPS6	CRYGS
CCDC109B	TXNDC11	RNASEH2C	CALCA
OTOP1	CREB1	NOXO1	IMMP2L
DNASE2	POLR3G	DDX21	CATSPERG
GMFB	P2RY10	SPSB2	FBXL14
CDA	RPE65	TNIP3	LOC479820
PDCD11	KRTCAP3	MIS18BP1	RRAS2
TRAF2	HAUS6	SLC23A1	CAPZA1
CLIC2	CDC20	PPIL1	PPM1G
ARPC4	CLIC1	RABEP2	KLHDC9
CXCR4	FABP7	TICAM2	ELMOD2
PARP12	ATAD5	LTA	ACRBP
MTHFD1L	CISH	RRP7A	MARCO
GUSB	NUF2	SPDL1	SLC24A5
RILPL2	EMR3	CSTF2	CKAP2L
RNFT2	CDCA7L	IFGGC1	P2RY10
TP53I11	EXO5	PRKX	AUNIP
LOC477182	VCPIP1	C1QC	DENND5B
LRRK1	HDAC1	TLR3	MAP4K1
GRK6	SBNO1	RAD1	SNAP23
AP3S1	SNN	PCDHGA3	RQCD1
ITGAL	HMHA1	RAPGEF6	P2RX5
FKBP11	TTYH2	CDCA8	IRF9
CPZ	PRKCZ	REN	INCENP
ETS1	ASPM	AHCY	ZNF513
C4H5orf34	DNAH9	GSTCD	SLX4IP
CAMK1D	GLTSCR1	E2F5	G3BP1
SEMA4C	KIAA0101	GPR180	APBB1IP
LOC488258	PTCHD2	ZDHHC13	PAFAH2
BLM	MMD	DHFR	MYO1G
LOC488248	TPCR63	SERPINA7	CTRL
GIMAP4	INTS2	SLC7A10	CXCR4
HAUS3	TAP2	NFXL1	C10H12orf66
NCAPH	GRIP1	SGOL2	NPRL2
CXCL16	TTC14	IMMP2L	GMCL1
BAI2	SLBP	KIAA0513	ELOVL5
FBXO5	CHSY1	TIMD4	SLC4A7
TUBA1B	STMN2	CDK4	SH3BP5
SLC15A2	ZNF276	WDR62	MYC
RASGEF1B	SHCBP1	SNRPA	GMFB
SAT1	LRMP	OSBPL7	DENND1C
USP1	RIT1	GALC	SLC25A19
P2RY10	GAK	PPP1R3E	U2AF1
DCLRE1C	PHLPP1	TRIM14	RASSF2
ZNF169	VWA5A	RYR2	WASF2
TMEM106A	TRIM11	SPATA17	CENPA
CDK4	IL33	RAD54L	ZNF16
PTPRC	GNA13	TYMS	HPS4
RGS6	GPR180	DOK3	FAM49A
TMEM86A	OPN1SW	WDHD1	CLU
RNF145	CYBB	IRF8	TTI2
RASGRP3	CERK	PSIP1	CD53
LOC607055	HSPH1	ZNF16	POLD1
ZDHHC24	LOC100688778	MYO5C	LY6E
CD40LG	USP48	CTLA4	ITGAX
REL	LOC488305	AGK	LOC607281
CEACAM23	ARG2	RPA3	MCM10
DLA-64	ELMO1	TNFSF9	ADORA2A
DUSP6	NUB1	CDC7	IKZF1
MCM10	STK39	SYTL1	CDA
C8H14orf1	DLGAP5	CEP164	ZDHHC13
PRKCD	TCEAL5	CLIC6	ADPRH
SPOCK3	FGFR1OP	CDK4	FAM26F
RPA3	VRK1	SLBP	UNG
HHAT	FLNA	LRBA	DNAH7
BTAF1	STK38	DENND1C	PUS7L
SEMA3D	UBE2J1	PES1	RNASEH2C
HAAO	ABCA3	RFXANK	ARHGAP24
RTKN2	CASC5	BRCA1	ARRDC5
RPL22	ANP32E	SLC41A2	DPPA5
MCCC1	SLC22A11	CBX5	TFEC
IL12A	SLC25A38	ZNF292	EBP
IFIT1	PCDHA5	TEX14	CEP170
KIF2A	LYSMD3	FAM69A	ALKBH2
NASP	PHF20L1	GUCY1B3	CCR7
PHF6	RPL19	WAS	MORC3
FBN2	MGA	CD27	ERC2
TUBB	C20H19orf66	HAMP	TMEM106A
ABCA4	SPAG5	NUDT1	ADRBK1
B4GALT6	TUBB	DTD2	BDH1
SLC23A1	FAR2	S100A9	IRAK3
GGT1	BTG2	ENG	BRIP1
KIFC1	SP4	AP1AR	IL2
HCK	FBXO33	LRRC8D	SDF2L1
ZAR1L	MSL2	LOC100687347	CXHXorf21
BAZ1A	TGFB1	DUSP5	CAPG
CCNE1	ARPC4	SRFBP1	CYTIP
MST4	NFYA	CBX5	DIABLO
GALNT12	TAF8	ENTPD3	URB1
IFIT3	TAP2	SLC6A12	WIPF1
TKTL1	ZDHHC17	WRN	SLBP
MAP4K2	TGIF1	TRA2B	BAZ1A
IL4I1	NCF1	GDPGP1	COL11A2
TLR9	C34H3orf70	TMPRSS11D	AP1B1
GEN1	SPATA13	CD300C	LOC403829
PARP11	SURF6	EIF1B	CNTRL
SH3BP5	C6H7orf43	TOP1	TNF
PIK3CD	FAM65C	FIGNL1	HIP1R
PRELID1	POLK	GNB3	CAMK2D
ARPC1B	VASH2	ALG10	MCM6
SPO11	OGG1	SRBD1	PLXNC1
DYRK3	CXCR6	LOC403581	PPP1R21
GOLM1	FAS	GABPB1	WDR91
ATRNL1	TPM3	METAP1	ARPC1B
ODF2L	FAM189B	ARMC5	MGAT2
FANCG	CENPL	ITFG2	CCL2
LLGL2	OPTN	LRRC8B	TNFAIP8
HIRA	PRDX4	SMAP1	SLC29A3
KIF18A	FYN	BAX	PHF10
IDI1	PDCD4	PMS2	LOC484934
CP	MFSD6	PCNA	TTC23L
MCM3	RGS17	DYRK3	PDIA4
TNF	GDPD3	DLA-12	HEMGN
CXHXorf21	HLTF	RRP1	CEP55
HSD17B7	SEC61B	SMCO4	PCED1B
LCP2	ELOVL5	NSF	KANSL2
GRB2	DPYSL5	CHAF1B	ITPR3
CXCL10	INCENP	RBP3	FBXO5
CECR1	CHD1	C1H19orf40	DENND2D
CCR1	PITPNM1	ADSS	CCDC102A
TRAF4	PRR11	E2F1	TTC9C
LOC100855609	IPO11	CYP2D15	GGA2
SMCO4	ACTR2	PPA2	SKAP1
CASP4	OSTF1	C13H8orf76	TCF19
DUSP5	CHMP1A	PLEKHA5	C9H9orf9
CUBN	TMEM176B	SMC4	GNAI2
SLC38A1	LOC476445	HCLS1	WDR37
IKZF3	ABLIM1	KDM5D	TTC7A
MMD	LOC100856565	TEX30	MRTO4
STK39	PNMA1	RBM15B	LTA
C1R	SLC2A6	EXOSC3	USP48
PABPN1	CDCA3	KIF18A	XKR9
CDKN2AIPNL	GTF2H3	AMICA1	P2RX7
PLEKHA2	GABRG3	DGCR8	GALNT7
DCP2	NUSAP1	CSTF3	GATSL3
NUP93	TUBA1B	NDC1	NUP93
RABGAP1L	ACTR3B	MGME1	GBP1
FGFR1OP	ADAM11	EZR	CFL1
CCR6	RILPL2	ZDHHC24	PLA1A
LOC100856041	CBLC	PDIA4	DENND5B
PFKL	C5H11orf57	PRKD3	TAP2
APBB1IP	ZNF783	LRMP	CCL8
CD79A	GPATCH3	RAN	PCDH8
RRM2	SUCO	BID	TOMM34
SLC30A1	SPOCK2	NAGLU	SPATA19
SPAG4	BPTF	CLDN9	ANP32E
ARHGEF2	XAF1	CTRL	FMNL1
CDK20	FAM118A	STK35	MFSD6
POLE2	BRAT1	PDSS1	PYCRL
CD4	RBM14	ARHGAP9	CREB1
SETDB2	TNFRSF9	NUP43	TAGAP
BCL2L14	TBKBP1	CDA	C4H5orf34
F5	NLRC3	VAV1	CCT8
PRKCZ	PCNA	MMP12	LOC611606
TUBA1C	SMCR8	CD160	CAPN10
WDFY4	CDK1	CDKN2AIP	ERCC6
LOC612422	ARHGEF6	VAV3	THOC1
MSH6	SBNO1	EBNA1BP2	MCM2
ARHGEF39	YWHAQ	KIAA0391	TCOF1
PRELID2	CAPN10	PRR22	ZSWIM3
LIPA	DRD2	WDR62	LOC479974
E2F8	BNIP3L	RPL22L1	CCDC6
CHTF18	ST3GAL4	QTRT1	POLA2
FAM71D	FAM187B	MRTO4	TRIM25
WDR76	SEMA4C	AK2	OTOR
ADPRH	KIF23	SAP30	CCL4
B2M	SLX4IP	AIF1	EIF1B
MBD5	LOC484323	CASP2	STXBP2
TMEM231	HERC3	RPA3	RFXANK
FGR	ESYT3	EBI3	PRPSAP2
C27H12orf35	MTF2	TLX1	SMC4
TRIP13	FEN1	GALC	SKAP2
TMEM216	AK7	RANBP1	SDC1
DRAM2	CHST11	PRIM2	LRRC36
PQLC3	GINS4	CIAO1	GNAI2
PLA2G4F	CCL22	NETO2	DAPK1
ALOX5AP	EBP	PCED1B	HSD17B4
EMP3	RNF213	HERC5	MYD88
RASGRP2	CCNA2	INTS7	SLC19A1
SLC36A4	PGS1	CTSS	FEN1
CDH2	SCAMP5	LRRC71	CPO
E2F1	RPA3	WDR89	TARBP1
BST2	AQR	ZNF75D	HEMK1
MMP12	AP1S3	CASP12	GBA
LIPA	CTSC	IGSF6	FCHSD2
SUPT7L	LPCAT1	NUB1	ADSS
CST7	STK35	TMEM107	MCM5
GALC	PRRC2B	ADORA2A	CNPY3
ARHGEF38	HP1BP3	NOC3L	MORC2
WDR4	NEK2	PPAT	CD300C
C34H3orf70	ITGAE	UHRF2	RNFT2
IRAK1BP1	DOCK8	MYO5A	TMEM107
PGLS	MFAP1	NOL9	UNC13D
CLEC9A	ZDHHC20	LOC485601	CEP72
COR2T18	HSPA4L	MPHOSPH10	ARMC5
NIPA1	POLD4	MYOF	L3MBTL3
SEMA5A	HSPH1	ICOS	HAUS8
NUP37	HAUS3	C9H17orf80	FBXL14
PIEZO2	SLC16A11	SYK	TLR8
ATP6V0D2	DGCR8	SPAG5	STAT5A
	LCTL	MYD88	LGALS9
	LOC403529	DCTPP1	IL27RA
	GPR114	DDX47	MIS18BP1
	CDC6	LPCAT1	SLC14A1
	SS18	LOC490917	ATR
	FIP1L1	PSD4	ZWILCH
	C1QB	POLR2A	AHCY
	RGS2	BFSP2	GPN2
	LOC100684605	CD83	AKR1C3
	OR10A4	TTLL1	ALDH16A1
	DOCK3	SCML4	MTMR4
	VIL1	RILPL2	SPEF1
	PHF23	LOC474791	AAR2
	CREBRF	GALNT7	PPIF
	FGR	AEN	GLA
	KRT18	DEFB122	LOC610565
	BTBD11	LDHB	TMEM176B
	ANLN	MCM7	UCP2
	CDKN1B	OAZ3	GALNT10
	EZH2	CFL1	TTC21A
	CREB3L4	LPIN2	ABCC1
	FNDC3A	LIPT1	DNAH5
	NELL1	TSEN2	A2M
	TRIM4	F12	SPHK2
	GLCCI1	CASP4	HPS6
	FLT3LG	GUCY1B3	LCMT2
	NCR3	SMIM8	CD80
	SLC38A1	MARS2	ASIC5
	OAS3	MAP3K8	MGAT1
	S100A2	SLCO2A1	ENTPD7
	KIF15	DRAM2	SMARCAD1
	AKAP13	TPM3	ALOX5AP
	SAP130	CELA1	PPAN
	LOC483397	GOLM1	TRIM59
	C34H3orf70	FASTKD1	B2M
	FBXO4	CTSO	E2F8
	MADD	TDG	AIF1
	RBM12	CASP10	GRIN2B
	LOC477558	OSGIN2	SERTAD4
	RPL27A	CHRM1	TST
	CYBB	CXCR6	CENPK
	CHD3	ECE2	DHCR24
	CD83	TRAF4	DENND3
	ADRBK1	CENPQ	TRMU
	SHFM1	SPIC	HEMK1
	ABCC10	TSTD1	ZCWPW1
	REN	SLC25A32	CMPK2
	IL4I1	NIN	ZC3HAV1
	UBE2W	DGCR8	NOC4L
	UTP6	POU3F4	NUSAP1
	PKLR	CEP152	FAM49B
	FAM49B	PPCDC	RPA2
	CKAP2L	NIPAL2	CHRNA3
	SKA3	C10H12orf66	HTT
	LOC403581	GNGT2	CDPF1
	HOGA1	SREBF2	ZNF252
	PLCB2	ANXA3	UGGT1
	CCDC11	RBM14	GIT2
	ZNF614	UBLCP1	PLEKHG1
	APAF1	EXOSC2	NDE1
	IL25	G6PC3	CEP250
	XYLT2	ADPRM	DDX20
	CSPG4	EIF5A2	CDKN2AIPNL
	ANTXR2	CAMK1D	AJAP1
	MTHFS	TRIM50	CNR2
	ARSE	STAR	PSIP1
	MT4	EME1	TBC1D14
	HAND1	ALPK1	MANBA
	SPC24	LOC612071	RAB3GAP1
	TTLL4	ITGAE	SLC1A2
	ATP8A1	TGM7	DENND4A
	OTOP1	MEN1	FTSJD2
	MICU1	SLC25A24	CSRNP2
	PLK1	TNFAIP8	SCAF4
	PPP1R16B	FAM154B	ZCCHC12
	ZMYND10	TLR7	ARID4B
	FICD	DSE	FLI1
	CFLAR	CD200R1	RUFY3
	ZMAT2	IFIT1	LRRC14
	PSD4	FAM13B	BCHE
	LRRC59	LRRC59	NUP153
	PHF6	PTPRC	BPNT1
	PLXNC1	CERKL	SLA
	PPRC1	WDR76	CREB1
	A4GNT	B4GALT6	RNF145
	NRAS	SRSF9	HHEX
	FAM71B	UBE2J1	CTSA
	TP53I11	NPPA	CSTF1
	PLEKHA1	C8H14orf119	FDXR
	NRSN1	FAM129C	SFT2D2
	TMEM140	DQX1	PLEK
	AHSP	DDX47	MFAP3
	FAM64A	ODF2L	ARSB
	ZNF800	NPM1	KIAA1370
	ADSS	KLHL18	PIEZO1
	E2F1	SLC25A14	LOC475708
	SMEK1	PPM1E	POLE
	PI4K2B	ITPR1	KIF5C
	PIK3IP1	OSBPL5	MYL4
	HAVCR1	GEN1	SH2B3
	EDEM3	AKAP3	SLBP
	ERICH1	PRKCD	GSKIP
	ZC3HAV1	MATK	MTO1
	MTERF	GCN1L1	BCL10
	GRB2	ZNF323	ITPR1
	TAGLN3	SWAP70	SETDB1
	CREBRF	CLP1	C13H8orf76
	LOC613008	FXYD2	CKAP2
	FRYL	NUSAP1	TXNDC16
	TRAIP	RASGRP2	TFEB
	SUZ12	LOC102157036	DUSP5
	MCM5	RASGRP3	NFKBID
	ZCCHC6	SMAGP	PDIA5
	FBXL14	LOC482691	RNF145
	AP3M1	SHMT1	LOC100688778
	NUAK2	UBA2	STAT2
	C7H1orf85	SLC19A1	ZFC3H1
	SEZ6L2	ERAP2	FAM175A
	ABHD13	DLA-64	PAXBP1
	S100A12	SNRNP40	AMD1
	CCDC85B	TCEA1	IL2RA
	KIAA1370	GMCL1	SLC7A6
	TRA2B	FGD3	LACC1
	MED15	SNW1	HLTF
	VASP	ST8SIA4	CHST2
	SUCO	PARP8	MEN1
	PDE7A	APEX1	SENP8
	PEX6	APRT	SNAP23
	FGFR1OP2	STK10	G6PC3
	ZNF711	EIF4E	ZMYND10
	PFN3	HMHA1	BRCA1
	SND1	PSMB9	CNOT1
	ANGEL1	CRLF3	PKMYT1
	POLH	NCOA5	SLC9B1
	SLC10A7	MCRS1	SCAMP4
	USP35	LRRC40	LRRC8D
	STK39	GMIP	MCRS1
	RAB8A	GEMIN4	cOR52H7
	SLPI	EHD3	TROAP
	DNAJB9	RABGAP1L	TRIM37
	LOC481791	TIMM8A	MOB3A
	SPC25	DHX36	CSNK1G1
	LOC100855903	DCP2	C1QB
	ALAS2	SLC25A16	LOC100688904
	ZFP30	EARS2	FOXRED1
	CCL4	RANBP1	DENND4A
	KIAA1524	RIPK2	UBR7
	ARID1A	KBTBD6	TIMM8A
	IGFLR1	ILF2	PRKD3
	TXLNA	PAXIP1	SRM
	HUWE1	LSM7	MND1
	LOC100855609	IKZF1	RARRES1
	LOC484976	NOP56	GRIN2B
	GSTO1	PAICS	BACH1
	S100A9	CAPRIN2	CDC20
	RAD18	GMNN	NR2F6
	PHKG2	PRPF4	VANGL1
	MSN	LACE1	MCM3
	PIM2	SLX4IP	TMEM260
	CNN2	DDX39A	IL18BP
	SLC1A6	RPUSD4	C8H14orf1
	SLC35C1	ATAD2	RRM2B
	INPP5B	ARL6IP1	RPS19BP1
	G6PC3	LOC483987	FUT1
	TNF	SPTLC2	PIM2
	KIF4A	FSIP2	SLC15A4
	ADORA3	FGFR1OP2	POP5
	PLD3	PLCB2	CAMK1D
	PRPSAP2	FAM122B	CAMKMT
	PSKH1	RAB27A	KNTC1
	LOC607281	AP1S1	EVL
	MGAT1	USP1	ZNF133
	TRIM26	GK	ARPC2
	SRPK1	LOC479974	RRP1
	MIER1	DDX18	MTR
	LRRC59	UBA2	FOXM1
	GUCA2A	PRPSAP2	CAPS
	FAM58A	THEM4	WNK4
	LIM2	CPSF3	PCDHGA12
	IFNG	NR1H3	SPO11
	OVCH2	KLHL42	GPALPP1
	RNF213	RBMX	RASAL1
	KBTBD7	GNRH1	KCNAB2
	GAPT	TBC1D10C	ALG10
	PRKX	TGIF2	TRADD
	POLR3G	TGS1	TRAFD1
	UBE2F	ALKBH2	ATP6V1E2
	GIT2	PTBP1	NAGPA
	ORAI2	PPP1R12C	ALPK1
	ESCO1	SFI1	RANBP1
	SGTB	CAPZA1	HSD17B7
	JAK1	CNP	PDCD10
	CERS6	RBM15B	TSGA10
	TCOF1	CNOT6L	TSPAN14
	CPXM1	LOC485693	ETNK1
	PTPN6	NCOA3	SRSF5
	ATXN7	NOL6	USP49
	TMCO4	PA2G4	RELT
	FAM208A	R3HCC1L	IDO1
	SLC15A1	CLEC4E	CDC25B
	CYTH4	SRCIN1	NOL9
	RNGTT	RAB25	TUBB
	LOC485570	DHRS13	C8H14orf119
	CNR1	C1QB	LGMN
	DBF4	MAP4K2	RECQL
	MYSM1	OAS3	MAPRE1
	KMT2A	EXOSC6	ZNF133
	SLC37A3	PIK3AP1	RAB25
	RHOG	LOC403529	GIMAP7
	MS4A7	UBR7	DPAGT1
	TRIM62	SFXN2	CYLD
	NFYA	TRAT1	ZNF252
	IL10RA	EBP	SHCBP1
	SPINK2	U2AF1	LOC607328
	NCF4	FAM65B	SLC23A2
	HDDC3	MIF	CAPN10
	WRN	RPP25	KCNA2
	CDK9	MTBP	TBC1D10A
	GNG3	OR16D05	SUCO
	KIAA1967	ADORA2B	FAM65C
	MCMBP	STOML1	APOF
	S100A3	CENPP	RELL2
	MRPS26	TRMT10C	ZNF839
	FUBP1	FAM103A1	PARP1
	PML	SFXN1	YARS
	GPR12	DDX52	COPG2
	SUPT16H	TAP2	PI4KA
	PRM2	FMNL1	BRCA2
	LOC482235	RAD51B	RAB20
	TRAM1	ARRB2	NKRF
	STAMBPL1	PAN3	ELF1
	FAM49A	MAT2B	HEMGN
	MED23	SAPCD2	MANF
	DCUN1D3	ASUN	GEN1
	MXD4	NFE2L3	METTL2A
	ARHGEF39	SF3B4	NUPL1
	STMN1	SNX30	NCOA3
	BCAT1	CEP78	NOD1
	RFWD2	CNOT3	RAB8A
	NLK	NDC1	ABHD1
	LRRC41	TRIM28	WDR83
	LOC611067	PRPS2	CBLC
	GPA33	CLEC9A	IFIT2
	NEURL	BCL10	SACM1L
	COMMD10	MSR1	DPF2
	ZNF513	MYO9B	STRADA
	WIPF2	PYCRL	OOEP
	KMT2E	POLR3G	RSAD2
	CTSS	DDX39B	RASGRP2
	ADAM23	TM7SF3	KIF15
	STARD4	PDF	CSNK1G2
	NCK2	EIF4A1	C7H1orf112
	LOC612867	SRSF1	TUBA1B
	PPP1R12A	ARHGAP24	BBX
	HSD17B7	LRRC16A	IL2RG
	RAB4B	UHRF1	UNC93B1
	STXBP2	TFRC	RHBDL2
	ZCCHC6	HDAC1	SLC22A15
	OR13F1	CXCL10	PCNA
	DCTN5	FGR	LMBR1L
	CDC42SE1	WDR43	PRPH
	P2RX5	PAK1IP1	NAT9
	OR16G03	FOXM1	SLC39A10
	LRRC8D	EMG1	EMB
	ESCO2	NIPA1	KIAA1731
	PLA2G4F	MARCKSL1	MEN1
	KIAA1109	C9H17orf53	MOV10
	TNIP2	CEACAM30	DDX39A
	TBL2	ADPGK	C20H3orf62
	TTC23L	RFC3	TANK
	ARHGEF2	CDKN2AIPNL	PAPD7
	GTF2H2	SLC35F2	TXLNA
	UBA52	ERAP1	CD274
	SCN2B	RAB8A	SLC37A1
	MADD	DLA88	PML
	CSRNP2	ZDBF2	ZDHHC21
	PRDM4	TTC23L	GFM2
	FOXC2	HMGA1	RFC3
	KLHL11	ST3GAL5	RNF26
	XPO6	GTF3C4	FAM122B
	G3BP1	PML	ST3GAL5
	ELMO2	NSUN5	EFR3A
	KCNA5	APOF	NUP205
	TEX36	SNX2	PRPF4
	HELZ	SETDB2	GGT1
	IL21R	SLC35A2	E2F1
	CDKN2C	WDR75	ACTR2
	ACTG1	METAP1	NCAPD2
	VCPIP1	ABRACL	RAD1
	IGDCC4	KIF24	ASTE1
	IQGAP1	TXK	CLK2
	PKMYT1	NPM2	FAM111B
	LOC100856638	HMGB3	HAUS6
	AKAP10	DERA	NIPAL2
	LPCAT1	FANCL	OOEP
	DGKZ	CDKN2AIP	MYL5
	KLF12	CDKL2	HSD17B7
	PREX1	IL27RA	WAS
	NUFIP2	CYP51A1	ACAT2
	ADAMTS10	GSKIP	RELB
	SH2D3C	ASPHD2	BRPF1
	TBXA2R	TCERG1	RNASEL
	PGLS	PSIP1	R3HCC1L
	CAB39L	DLA-DQA1	NR1H3
	RNF24	NUP85	MYCL
	PBXIP1	H2AFZ	TTLL12
	TTC31	ZUFSP	RASSF3
	CYBA	GMFB	OLFM4
	C6	MCRS1	PNPLA6
	ARID4B	UNC13D	MSN
	GPR34	TSEN54	CDH11
	SAG	APLF	RANBP1
	KDM2B	CD1A6	SUCO
	NFKB1	SDF2L1	AGPAT1
	RANBP9	REL	LOC608103
	GDPD5	TK1	MFSD5
	ZNF449	METTL14	ANKRD12
	NCAPH	BAZ1A	PTPN1
	SGOL1	PAAF1	DCK
	HAUS1	KIAA1524	WDR16
	PIWIL4	TEX15	UBA2
	PARN	ABAT	FBXW9
	ZNF667	POLR3G	DCP2
	ADNP	HS3ST3A1	SLCO5A1
	UPK3B	FGD2	FZD5
	RFTN1	MYC	SRFBP1
	BAG4	CCT6B	ELF1
	OPTN	SLC25A15	SPAG11B
	LOC403530	SEC23B	GALNS
	RS1	DIP2A	NANS
	TRIM33	SLC5A3	GOLM1
	SEMA4A	GRAP	ZZZ3
	RAPGEF6	TOMM5	CNTNAP1
	FRYL	RPS3	APLF
	GMCL1	GNS	ASPHD2
	TTC7A	CDK5RAP2	IDH3B
	THEMIS2	APAF1	ODC1
	UBE2C	HNRNPAB	ARG1
	PAK1	RPTN	ZNF485
	PPP4R2	DENND2D	ITGA4
	GLYATL3	MYB	SMAP2
	MPEG1	TFAM	KCNK5
	OTUD7B	CD274	EIF2AK1
	SP3	LY9	TMEM222
	ELF2	CTRL	LOC609039
	ELF1	SNX12	SLA
	LOC100855593	ZNF513	COG4
	ALG1	RFC2	FDXACB1
	PRND	TCEAL5	MCOLN1
	TOP2A	THUMPD2	GSTA4
	PHF6	FAM58A	ATXN3
	GLRX	NXNL1	WDR46
	GNG2	ITGA4	SLC35F5
	TET1	WDR34	GRK5
	RICTOR	PTPN1	BCAT1
	TBC1D24	SPO11	SMAP2
	FASTKD5	CDCA7L	KMT2A
	ZNF366	OSM	AGPAT3
	PTBP1	CTSZ	MAP3K1
	DBP	HAUS3	SMAGP
	MCM6	PCTP	SLC25A24
	FANCG	NUPL1	SYCP2
	RSPRY1	CEP152	RAD1
	DAZAP2	IRF5	NOC3L
	LIG4	PDCD11	NDEL1
	GNB1	WRAP73	UFSP2
	XIAP	BUB3	MAT2B
	CCDC85B	TRIM37	B3GNT2
	ATP8B2	HCK	RGS18
	ATP6V0E1	LOC491839	COLEC10
	FAM117A	FAM49B	LRRC40
	ACTN4	PRKD2	TAP2
	RORA	ARF3	FKBP15
	EFTUD1	CHTF18	KIF15
	DIP2A	F5	CNOT11
	ABHD15	UTP14A	C21H11orf82
	RBM23	ACTR2	GPR180
	RACGAP1	INTS2	KDM2A
	HAPLN2	TFAM	CXCR4
	CD74	POP5	OASL
	ALKBH2	INTS10	ST3GAL4
	FAM117B	CCT8	BPIFB1
	NPHS1	NOP56	FCGR2B
	GNPNAT1	MOB1A	BATF3
	KIF5C	SPTLC2	EBAG9
	TP53	LAIR1	TCEA1
	PLSCR4	NUP153	CFLAR
	ACTRT3	SLC22A15	EXOSC6
	SPATA2L	SLAIN1	ARID1A
	LTA4H	TBP	RTN4RL1
	GMPR2	MED23	DIDO1
	USH1C	RQCD1	UHRF2
	EVL	XRCC2	ALKBH6
	G3BP2	TRIM37	PRKX
	RLIM	LOC610614	USF1
	GPR152	CAPS	DNMT1
	FMR1	ACAT2	ZNF227
	MAP4K1	UTP15	LOC482691
	TBC1D10A	LOC100856713	CDC6
	RCSD1	EXOSC7	SEL1L2
	ZNF770	DDX23	CDC42SE1
	LOC100688904	CNPY3	HNRNPAB
	SNRNP48	CDK20	COASY
	KIF2C	POLR1B	RPP25
	MGAT2	CAECAM1	SIN3A
	ZFP30	SMC1A	CDT1
	LOC487366	SGK196	TMEM30C
	MAD2L1BP	S1PR1	ETS1
	EFR3A	NMBR	ACSL5
	CDC7	GLA	ITPR1
	IL1RAP	RPA2	RHEBL1
	ECT2	P2RX5	MED6
	NCAPD2	MS4A1	DNAJB7
	HAMP	GPR173	FYB
	ENTPD7	PINX1	ITSN2
	CRIP1	NAT10	SHARPIN
	KLHL8	STK4	SMC1A
	CYTH2	CLEC12A	LOC482885
	SOCS4	DNM1L	ARID4B
	FAM107B	FANCE	GABPB1
	MFSD1	ZNF526	LDB1
	MCM10	PAICS	STK35
	LSP1	ARPC4	TLR7
	RFC1	FRG1	SMAP1
	SLC7A10	ARHGEF6	OSTF1
	LOC479974	ELOVL5	PSME1
	CEP152	SMAP2	XPO6
	ARPC4	RBM12	ZNF614
	PIK3R1	POLD3	SLCO1A2
	ARHGAP12	SEC61B	KDM2B
	YARS	LOC612106	GON4L
	MPEG1		PPP2R3C
	UBE2W		UBA2
	IFT140		LOC474791
			LOC483987
			C30H15orf57
			ZNF75D
			CHPF2
			PCDHGB7
			HMGN2
			SCG5
			OVGP1
			DDX5
			PAK1IP1
			RMI2
			ZFHX2
			DIP2B
			LRRC24
			PISD
			C9H17orf80
			UBR4
			BTAF1
			ZBTB49
			TLK1
			SLC31A1
			AK7
			ZNF215
			CNP
			LGALS8
			RBM27
			GDPGP1
			PHKA2
			ABRACL
			HK1
			PPP1R9B
			TAF6L
			DSCR3
			HERC6
			ILVBL
			FBXO18
			KCNA6
			CKS2
			MYO19
			PHKG2
			ARHGEF6
			ADAMTS10
			STIM2
			RAB27A
			RNF38
			SLC23A1
			UTS2B
			KCNA3
			BUB3
			VWA9
			LOC100856122
			SMARCAL1
			CTH
			TRAF3
			ORC6
			KIF18A
			MSL2
			FXN
			CIAO1
			CLP1
			TSEN15
			DAP3
			PPRC1
			TM2D2
			CLCN7
			PSIP1
			MYEF2
			SGOL2
			MTRF1L
			CD79A
			BYSL
			ENTPD1
			C27H12orf57
			SLC7A10
			CEP152
			HEXB
			ATP2A3
			AP1M1
			USP1
			SESN3
			MVD
			ZNF335
			GRIN2C
			ZDHHC24
			RYR2
			INTS7
			GNPNAT1
			CDKN1B
			MBD4
			ATM
			TRMT112
			SNN
			KBTBD6
			SLC25A32
			CHD3
			CAFA-T2R67
			BFSP2
			ZBTB17
			ATP6V0E1
			ITPR3
			ERAP2
			VPS18
			WDR43
			CCL28
			FAM134C
			C12H6orf70
			LOC100855485
			SLC25A16
			FANCG
			PGAM1
			SLC25A1
			SNRNP40
			SPAG5
			SFXN1
			PYGO2
