## Supplemental Table 3 for "Activation of the Anaphase Promoting Complex reverses multiple drug resistant cancer"

### Sheet: Sheet1
Supplemental Table 3: 146 genes identified from a 290 gene set in common in the 4 MDR canine tumors by a Cytoscape analysis to be highly interconnected.
Clusters	Nodes in Cluster	Node %	Node List
0	38	0.2603	APBB1IP,CARD11,CD2,CD33,CD3D,CD48,CD53,CD74,CD80,CD86,CSK,CTSS,CYBA,CYBB,DAPP1,FGR,HCLS1,HLA-DRB1,IDO1,ITGAL,KIF15,KIF4A,LAIR1,MAP4K1,NCF4,PIK3CD,PLCB2,PRKCB,PRKD2,PTPN6,PTPRC,SASH3,SELL,SEMA4D,SH2D1A,SLA,TRIM22,VAV1
1	30	0.2055	AURKB,BUB1,CCNA2,CCNB2,CCNF,CDC20,CDK1,CENPL,CEP152,DLGAP5,DTX3L,ECT2,ESPL1,INCENP,KIF23,MIS18A,NCAPD2,NCAPG,NCAPH,NDC80,NEK2,NUF2,PLK1,PML,RACGAP1,SPC24,SPC25,STMN1,TUBB,VRK1
2	17	0.1164	BCL2A1,BIRC3,CASP8,CD83,CORO1A,FASLG,FERMT3,FMNL1,IFIH1,ITGA4,ITGAX,ITGB2,LTB,PARVG,PMAIP1,TNFRSF14,TNFSF9
3	10	0.0685	CCND2,E2F1,EZH2,FEN1,NUSAP1,RAD51,SWSAP1,TRIM37,TUBA1B,WRN
4	10	0.0685	CCL19,CCL20,CCL5,CCR5,CXCL10,GPR18,GPR65,GPSM3,ISG20,P2RY10
5	10	0.0685	ARHGAP15,ARHGAP30,ARHGAP9,ARHGDIB,FAM13B,FGD3,GMIP,PREX1,RHOH,TAGAP
6	8	0.0548	PSMB10,PSMB8,PSME2,PTTG1,REL,TAP2,TRAIP,UBE2C
7	5	0.0342	ACTR3B,ARPC4,CYFIP2,NCKAP1L,TF
8	4	0.0274	GINS4,MCM10,MCM5,MCM6
9	4	0.0274	BATF,CIITA,IKZF1,IKZF3
10	4	0.0274	KCNA2,KCNA3,KCNA6,KCNAB2
11	2	0.0137	FYB,SKAP1
12	2	0.0137	EBI3,IL27RA
13	2	0.0137	C1QB,C1QC
	146
