## Supplemental Table 4 for "Activation of the Anaphase Promoting Complex reverses multiple drug resistant cancer"

### Sheet: Sheet1
Supplemental Table 4: Gene enrichment
Network Pathway enrichment, FDR < 0.001
Gene Set	Number in complete geneset	Proteins from network	P-Value	FDR	Nodes
Signaling by Rho GTPases	338	30	5.2269e-13	3.0107e-10	CYFIP2,CDC20,PREX1,RACGAP1,NCKAP1L,PLK1,ARHGAP9,NUF2,RHOH,GMIP,VAV1,INCENP,FGD3,CENPL,SPC24,SPC25,FAM13B,NCF4,ARHGDIB,CYBB,CYBA,ARHGAP15,ECT2,ARPC4,NDC80,ARHGAP30,TAGAP,AURKB,BUB1,FMNL1
Mitotic Prometaphase	175	18	3.3353e-09	7.2144e-07	CDC20,NCAPG,NCAPH,PLK1,NUF2,TUBB,INCENP,CENPL,NCAPD2,SPC24,SPC25,NEK2,CCNB2,NDC80,CDK1,AURKB,BUB1,CEP152
Aurora B signaling	40	10	3.7575e-09	7.2144e-07	STMN1,NCAPG,NCAPH,RACGAP1,KIF23,INCENP,NCAPD2,NDC80,AURKB,BUB1
Mitotic Metaphase and Anaphase	171	17	1.514e-08	2.1802e-06	CDC20,PSME2,PLK1,NUF2,INCENP,PSMB8,CENPL,SPC24,SPC25,PTTG1,VRK1,UBE2C,NDC80,ESPL1,PSMB10,AURKB,BUB1
Cell Cycle Checkpoints	246	20	2.149e-08	2.4714e-06	CDC20,PSME2,PLK1,NUF2,INCENP,WRN,PSMB8,CENPL,SPC24,SPC25,CCNB2,UBE2C,NDC80,CDK1,MCM10,MCM5,MCM6,PSMB10,AURKB,BUB1
TCR signaling in naïve CD4+ T cells	67	11	4.4147e-08	4.2381e-06	PRKCB,HLA-DRB1,CD3D,MAP4K1,VAV1,CD86,CD80,CARD11,PTPRC,CSK,PTPN6
Neutrophil degranulation	418	24	4.9223e-07	4.0363e-05	TBC1D10C,UNC13D,BIN2,NCKAP1L,LYZ,ARHGAP9,LPCAT1,CTSS,CD33,CD53,TUBB,LAIR1,COTL1,CYBB,CYBA,PTPRC,SELL,ITGB2,LRMP,ITGAL,ITGAX,KCNAB2,FGR,PTPN6
TCR signaling in naïve CD8+ T cells	54	9	6.7206e-07	4.8388e-05	PRKCB,CD3D,VAV1,CD86,CD80,CARD11,PTPRC,CSK,PTPN6
PLK1 signaling events	44	8	1.4989e-06	9.5927e-05	CDC20,PLK1,INCENP,SPC24,ECT2,NDC80,CDK1,BUB1
Interleukin-10 signaling	47	8	2.4286e-06	0.00013843	CCR5,IL18,CCL19,CCL20,CD86,CD80,CXCL10,CCL5
Cell cycle	124	12	2.7726e-06	0.00013868	CDC20,PLK1,CCND2,PTTG1,CCNB2,CDK1,CCNA2,ESPL1,MCM5,MCM6,E2F1,BUB1
Regulation of mitotic cell cycle	83	10	2.8891e-06	0.00013868	CDC20,PSME2,PLK1,PSMB8,PTTG1,NEK2,UBE2C,CDK1,PSMB10,AURKB
Rheumatoid arthritis	90	10	5.8372e-06	0.00025684	HLA-DRB1,IL18,CCL20,CD86,CD80,ITGB2,ITGAL,ACP5,LTB,CCL5
Interferon gamma signaling	73	9	7.603e-06	0.00031172	TRIM22,HLA-DRB1,CIITA,OASL,OAS1,GBP1,PML,PTPN6,TRIM34
Costimulation by the CD28 family	65	8	2.4813e-05	0.00094291	HLA-DRB1,CD3D,VAV1,CD86,CD80,TNFRSF14,CSK,PTPN6
Biological Pathway (GO), FDR < 0.001
Gene Set	Number of proteins in geneset	Proteins from network	P-Value	FDR	Nodes
cell division	314	24	2.5921e-09	3.4474e-06	CCNF,CDC20,CDCA3,NCAPG,SKA3,NCAPH,TUBA1B,NUF2,TUBB,MIS18A,NCAPD2,SPC24,SPC25,CCND2,PTTG1,NEK2,VRK1,CCNB2,UBE2C,NDC80,CDK1,CCNA2,BUB1,SPAG5
defense response to virus	164	16	5.2891e-08	2.6205e-05	TRIM22,UNC13D,APOBEC3H,IFIH1,TLR8,PMAIP1,ISG20,CXCL10,PTPRC,OASL,DTX3L,OAS1,GBP1,MX2,PML,TRIM34
positive regulation of T cell migration	11	6	5.9154e-08	2.6205e-05	AIF1,CCL20,CXCL10,DOCK8,ITGA4,CCL5
chromosome segregation	57	10	9.96e-08	3.3067e-05	ESCO2,SKA3,TOP2A,NUF2,INCENP,MIS18A,SPC25,NEK2,NDC80,SPAG5
mitotic cytokinesis	36	8	3.3702e-07	8.9646e-05	STMN1,RACGAP1,PLK1,UNC119,KIF23,NUSAP1,ECT2,KIF4A
neutrophil degranulation	420	24	5.4846e-07	0.00012121	TBC1D10C,UNC13D,BIN2,NCKAP1L,LYZ,ARHGAP9,LPCAT1,CTSS,CD33,CD53,TUBB,LAIR1,COTL1,CYBB,CYBA,PTPRC,SELL,ITGB2,LRMP,ITGAL,ITGAX,KCNAB2,FGR,PTPN6
T cell costimulation	74	10	1.0453e-06	0.0001835	HLA-DRB1,CD3D,VAV1,CCL19,CD86,CD80,CARD11,TNFRSF14,CSK,PTPN6
immune response	349	21	1.313e-06	0.0001835	IL27RA,TRIM22,TNFSF9,TNFSF8,CTSS,CCR5,MAP4K2,IL18,VAV1,CCL19,CCL20,C1QC,CD86,GPR65,NCF4,TNFRSF14,CXCL10,CIITA,FASLG,LTB,SEMA4D
mitotic sister chromatid segregation	19	6	1.397e-06	0.0001835	PLK1,NUSAP1,NEK2,NDC80,ESPL1,SPAG5
positive regulation of GTPase activity	294	19	1.5446e-06	0.0001835	PREX1,RACGAP1,NCKAP1L,EZH2,ARHGAP9,GMIP,VAV1,CCL19,CCL20,FAM13B,ARHGDIB,ARHGAP15,ECT2,ARHGAP30,DOCK8,TAGAP,CCL5,SEMA4D,RGS10
regulation of small GTPase mediated signal transduction	140	13	1.6581e-06	0.0001835	PREX1,RACGAP1,ARHGAP9,RHOH,GMIP,VAV1,FGD3,FAM13B,ARHGDIB,ARHGAP15,ECT2,ARHGAP30,TAGAP
T cell differentiation	31	7	1.6682e-06	0.0001835	PREX1,GPR18,CD3D,RHOH,VAV1,PTPRC,PIK3CD
response to virus	103	11	2.8728e-06	0.00029303	STMN1,TRIM22,IFIH1,TLR8,CCL19,ISG20,OASL,FGR,OAS1,CCL5,MX2
innate immune response	408	22	4.2118e-06	0.00040012	APOBEC3H,SH2D1A,MARCO,REL,IFIH1,MAP4K2,TLR8,C1QB,C1QC,SLA,CYBB,CYBA,CORO1A,HMGB2,PIK3CD,CASP4,DTX3L,FGR,TRIM59,CSK,MX2,PML
regulation of attachment of spindle microtubules to kinetochore	6	4	4.6976e-06	0.00041339	RACGAP1,NEK2,ECT2,SPAG5
positive regulation of T cell proliferation	53	8	5.7606e-06	0.00047813	NCKAP1L,AIF1,CCL19,CARD11,CORO1A,PTPRC,SASH3,CCL5
Cell Component (GO), FDR < 0.001
Gene Set	Number of proteins in geneset	Proteins from network	P-Value	FDR	Nodes
Ndc80 complex	4	4	9.5026e-07	0.00025749	NUF2,SPC24,SPC25,NDC80
midbody	119	12	1.8006e-06	0.00025749	RACGAP1,RAB11FIP4,PLK1,KIF23,INCENP,NEK2,ECT2,KIF4A,CDK1,AURKB,SPAG5,SHCBP1
spindle microtubule	36	7	4.3826e-06	0.00041634	SKA3,PLK1,NUSAP1,KIF4A,CDK1,AURKB,SPAG5
cytosol	4087	103	9.3833e-06	0.00066622	CYFIP2,LRR1,CCNF,ENO2,IKZF3,CDC20,PREX1,STMN1,TBC1D10C,TRIM22,PRKCB,UNC13D,PSME2,PRKD2,SKAP1,IDO1,CDCA3,NCAPG,NCAPH,RACGAP1,NCKAP1L,SH2D1A,PLK1,REL,UNC119,DENND1C,ARHGAP9,KIF15,IFIH1,NUF2,DLGAP5,IL18,RHOH,KIF23,GMIP,VAV1,APBB1IP,INCENP,HCLS1,PLCB2,DCP2,AIF1,FGD3,PSMB8,MIS18A,CENPL,NCAPD2,SPC24,CDKN3,SPC25,FAM13B,NCF4,CCND2,PTTG1,ARHGDIB,NEK2,VRK1,CARD11,DAPP1,ARHGAP15,CORO1A,CCNB2,PMAIP1,ECT2,RAR…
tertiary granule membrane	59	8	1.2327e-05	0.00070261	CD33,CD53,LAIR1,CYBB,CYBA,ITGB2,ITGAX,KCNAB2
condensed chromosome kinetochore	81	9	1.6923e-05	0.00079536	PHF6,NUF2,INCENP,SPC24,SPC25,NEK2,NDC80,BUB1,SPAG5
centralspindlin complex	3	3	2.3424e-05	0.00093697	RACGAP1,KIF23,ECT2
