## Supplemental Table 5 for "Activation of the Anaphase Promoting Complex reverses multiple drug resistant cancer"

### Sheet: Sheet1
Supplemental Table 5
cluster number	cluster color	gene count	protein name	protein identifier	protein description
1	Red	88	KCNA3	9615.ENSCAFP00000031052	Potassium voltage-gated channel, shaker-related subfamily, member 3
1	Red	88	CCL20	9615.ENSCAFP00000015443	C-C motif chemokine 20 precursor
1	Red	88	IL27RA	9615.ENSCAFP00000024279	Interleukin 27 receptor, alpha
1	Red	88	PTPRC	9615.ENSCAFP00000016636	Protein tyrosine phosphatase, receptor type, C
1	Red	88	CORO1A	9615.ENSCAFP00000025203	Coronin, actin binding protein, 1A
1	Red	88	SPOCK2	9615.ENSCAFP00000021263	Sparc/osteonectin, cwcv and kazal-like domains proteoglycan (testican) 2
1	Red	88	CSK	9615.ENSCAFP00000026494	C-src tyrosine kinase
1	Red	88	TRAF3IP3	9615.ENSCAFP00000017575	TRAF3 interacting protein 3
1	Red	88	MIS18A**	9615.ENSCAFP00000037287	MIS18 kinetochore protein homolog A (S. pombe)
1	Red	88	GMFB	9615.ENSCAFP00000037078	Glia maturation factor, beta
1	Red	88	SHCBP1	9615.ENSCAFP00000005520	SHC SH2-domain binding protein 1
1	Red	88	PARVG	9615.ENSCAFP00000001248	Parvin, gamma
1	Red	88	ADAMDEC1	9615.ENSCAFP00000013336	ADAM-like, decysin 1
1	Red	88	SPIC	9615.ENSCAFP00000010400	Spi-C transcription factor (Spi-1/PU.1 related)
1	Red	88	C1QC	9615.ENSCAFP00000021580	Complement component 1, q subcomponent, C chain
1	Red	88	APBB1IP	9615.ENSCAFP00000006427	Amyloid beta (A4) precursor protein-binding, family B, member 1 interacting protein
1	Red	88	GPR65	9615.ENSCAFP00000025551	G protein-coupled receptor 65
1	Red	88	BIRC3	9615.ENSCAFP00000022282	Baculoviral IAP repeat-containing protein 3 ; Multi-functional protein which regulates not only caspases and apoptosis, but also modulates inflammatory signaling and immunity, mitogenic kinase signaling and cell proliferation, as well as cell invasion and metastasis. Acts as an E3 ubiquitin- protein ligase regulating NF-kappa-B signaling and regulates both canonical and non-canonical NF-kappa-B s…
1	Red	88	COTL1	9615.ENSCAFP00000039200	Coactosin-like 1 (Dictyostelium)
1	Red	88	CD83	9615.ENSCAFP00000041045	CD83 molecule
1	Red	88	REL	9615.ENSCAFP00000004425	V-rel reticuloendotheliosis viral oncogene homolog (avian)
1	Red	88	CTSS	9615.ENSCAFP00000017782	Cathepsin S precursor ; Thiol protease. Key protease responsible for the removal of the invariant chain from MHC class II molecules. The bond- specificity of this proteinase is in part similar to the specificities of cathepsin L and cathepsin N (By similarity)
1	Red	88	FERMT3	9615.ENSCAFP00000021567	Fermitin family member 3
1	Red	88	PMAIP1	9615.ENSCAFP00000032282	Phorbol-12-myristate-13-acetate-induced protein 1 ; Promotes activation of caspases and apoptosis. Promotes mitochondrial membrane changes and efflux of apoptogenic proteins from the mitochondria. Contributes to p53/TP53-dependent apoptosis after radiation exposure. Promotes proteasomal degradation of MCL1. Competes with BAK1 and with BIM/BCL2L11 for binding to MCL1; can displace BAK1 and BIM/BCL…
1	Red	88	IL18	9615.ENSCAFP00000038185	Interleukin-18 precursor ; Augments natural killer cell activity in spleen cells and stimulates interferon gamma production in T-helper type I cells
1	Red	88	CD69	9615.ENSCAFP00000020010	CD69 molecule
1	Red	88	TNFRSF14	9615.ENSCAFP00000028709	Tumor necrosis factor receptor superfamily, member 14
1	Red	88	CD74	9615.ENSCAFP00000026761	CD74 molecule, major histocompatibility complex, class II invariant chain
1	Red	88	CASP4	9615.ENSCAFP00000021900	Caspase-1 ; Thiol protease that cleaves IL-1 beta between an Asp and an Ala, releasing the mature cytokine which is involved in a variety of inflammatory processes. Important for defense against pathogens. Cleaves and activates sterol regulatory element binding proteins (SREBPs). Can also promote apoptosis (By similarity)
1	Red	88	MARCO	9615.ENSCAFP00000007326	Macrophage receptor with collagenous structure
1	Red	88	SKAP1	9615.ENSCAFP00000024759	Src kinase associated phosphoprotein 1
1	Red	88	FAM49A	9615.ENSCAFP00000005546	Family with sequence similarity 49, member A
1	Red	88	P2RY10	9615.ENSCAFP00000025475	Purinergic receptor P2Y, G-protein coupled, 10
1	Red	88	C1QB	9615.ENSCAFP00000039386	Complement component 1, q subcomponent, B chain
1	Red	88	LYZ	9615.ENSCAFP00000000619	Lysozyme C, spleen isozyme ; Lysozymes have primarily a bacteriolytic function; those in tissues and body fluids are associated with the monocyte- macrophage system and enhance the activity of immunoagents
1	Red	88	STK17B	9615.ENSCAFP00000015677	Serine/threonine kinase 17b
1	Red	88	CXCL10	9615.ENSCAFP00000032015	C-X-C motif chemokine 10 ; Chemotactic for monocytes and T-lymphocytes. Binds to CXCR3 (By similarity)
1	Red	88	PRKD2	9615.ENSCAFP00000006334	Protein kinase D2
1	Red	88	CARD11	9615.ENSCAFP00000023996	Caspase recruitment domain family, member 11
1	Red	88	DLA-DRA	9615.ENSCAFP00000001147	MHC class II DR alpha chain precursor
1	Red	88	SKA3**	9615.ENSCAFP00000036892	Spindle and kinetochore associated complex subunit 3; Ska3 promotes chromosome association of the anaphase-promoting complex.
1	Red	88	PARP12	9615.ENSCAFP00000005924	Poly (ADP-ribose) polymerase family, member 12
1	Red	88	BCL2A1	9615.ENSCAFP00000020596	BCL2-related protein A1
1	Red	88	LRRC46	9615.ENSCAFP00000042601	Leucine rich repeat containing 46
1	Red	88	CIITA	9615.ENSCAFP00000027952	Class II, major histocompatibility complex, transactivator
1	Red	88	CCR5	9615.ENSCAFP00000020323	C-C chemokine receptor type 5 ; Receptor for a number of inflammatory CC-chemokines including MIP-1-alpha, MIP-1-beta and RANTES and subsequently transduces a signal by increasing the intracellular calcium ion level. May play a role in the control of granulocytic lineage proliferation or differentiation (By similarity)
1	Red	88	MAP4K2	9615.ENSCAFP00000020961	Mitogen-activated protein kinase kinase kinase kinase 2
1	Red	88	IFIH1	9615.ENSCAFP00000015359	Interferon induced with helicase C domain 1
1	Red	88	EBI3	9615.ENSCAFP00000028203	Epstein-Barr virus induced 3
1	Red	88	MST4	9615.ENSCAFP00000027770	Uncharacterized protein
1	Red	88	LAPTM5	9615.ENSCAFP00000016550	Lysosomal protein transmembrane 5
1	Red	88	HLA-DRB1	9615.ENSCAFP00000001156	DLA class II histocompatibility antigen, DR-1 beta chain precursor
1	Red	88	ESCO2*	9615.ENSCAFP00000012307	Establishment of cohesion 1 homolog 2 (S. cerevisiae)
1	Red	88	LAIR1	9615.ENSCAFP00000003873	Leukocyte-associated immunoglobulin-like receptor 1
1	Red	88	KCNA2	9615.ENSCAFP00000029266	Potassium voltage-gated channel subfamily A member 2 ; Voltage-gated potassium channel that mediates transmembrane potassium transport in excitable membranes, primarily in the brain and the central nervous system, but also in the cardiovascular system. Prevents aberrant action potential firing and regulates neuronal output. Forms tetrameric potassium- selective channels through which potassium io…
1	Red	88	CKAP2L	9615.ENSCAFP00000032225	Cytoskeleton associated protein 2-like
1	Red	88	MAP4K1	9615.ENSCAFP00000008819	Mitogen-activated protein kinase kinase kinase kinase 1
1	Red	88	KCNA6	9615.ENSCAFP00000040687	Uncharacterized protein
1	Red	88	ITGA4	9615.ENSCAFP00000020903	Integrin, alpha 4 (antigen CD49D, alpha 4 subunit of VLA-4 receptor)
1	Red	88	TRIM59	9615.ENSCAFP00000042145	Tripartite motif containing 59
1	Red	88	CD48	9615.ENSCAFP00000040985	CD48 molecule
1	Red	88	HCLS1	9615.ENSCAFP00000017015	Hematopoietic cell-specific Lyn substrate 1
1	Red	88	GZMK	9615.ENSCAFP00000027147	Granzyme K (granzyme 3; tryptase II)
1	Red	88	PLCB2	9615.ENSCAFP00000013316	Phospholipase C, beta 2
1	Red	88	CCL19	9615.ENSCAFP00000002873	C-C motif chemokine 19 precursor
1	Red	88	LTB	9615.ENSCAFP00000039920	Lymphotoxin-beta
1	Red	88	GPR18	9615.ENSCAFP00000035502	G protein-coupled receptor 18
1	Red	88	TF	9615.ENSCAFP00000009883	Transferrin
1	Red	88	DTX3L	9615.ENSCAFP00000017579	Deltex 3-like (Drosophila)
1	Red	88	FASLG	9615.ENSCAFP00000021643	Uncharacterized protein
1	Red	88	CCL5	9615.ENSCAFP00000026835	C-C motif chemokine 5 precursor ; Chemoattractant for blood monocytes, memory T-helper cells and eosinophils. Causes the release of histamine from basophils and activates eosinophils. May activate several chemokine receptors including CCR1, CCR3, CCR4 and CCR5. May also be an agonist of the G protein-coupled receptor GPR75. Together with GPR75, may play a role in neuron survival through activatio…
1	Red	88	SLA	9615.ENSCAFP00000001590	Src-like-adaptor
1	Red	88	LRRC8D	9615.ENSCAFP00000029954	Leucine rich repeat containing 8 family, member D
1	Red	88	CD53	9615.ENSCAFP00000029263	CD53 molecule
1	Red	88	LCP1	9615.ENSCAFP00000035137	Lymphocyte cytosolic protein 1 (L-plastin)
1	Red	88	SH2D1A	9615.ENSCAFP00000041409	SH2 domain containing 1A
1	Red	88	SELL	9615.ENSCAFP00000022356	Selectin L; Cell surface adhesion protein. Mediates the adherence of lymphocytes to endothelial cells of high endothelial venules in peripheral lymph nodes. Promotes initial tethering and rolling of leukocytes in endothelia
1	Red	88	ITGAX	9615.ENSCAFP00000024841	Integrin, alpha X (complement component 3 receptor 4 subunit)
1	Red	88	ENPP3	9615.ENSCAFP00000000528	Ectonucleotide pyrophosphatase/phosphodiesterase 3
1	Red	88	HS3ST3A1	9615.ENSCAFP00000026405	Heparan sulfate (glucosamine) 3-O-sulfotransferase 3A1
1	Red	88	NIPA1	9615.ENSCAFP00000014331	Non imprinted in Prader-Willi/Angelman syndrome 1
1	Red	88	CD2	9615.ENSCAFP00000014445	CD2 molecule
1	Red	88	FYB	9615.ENSCAFP00000035897	FYN binding protein
1	Red	88	CAMK1D	9615.ENSCAFP00000007134	Calcium/calmodulin-dependent protein kinase ID
1	Red	88	ARPC4	9615.ENSCAFP00000007935	Actin related protein 2/3 complex, subunit 4, 20kDa
1	Red	88	IDO1	9615.ENSCAFP00000008594	Indoleamine 2,3-dioxygenase 1
1	Red	88	MXD3	9615.ENSCAFP00000024190	MAX dimerization protein 3
1	Red	88	CASP12	9615.ENSCAFP00000038116	Caspase-12 ; Involved in the activation cascade of caspases responsible for apoptosis execution
2	Yellow	37	CCNF*	9615.ENSCAFP00000028622	Cyclin F
2	Yellow	37	AURKB*	9615.ENSCAFP00000025043	Aurora kinase B
2	Yellow	37	CDCA3*	9615.ENSCAFP00000021602	F-box-like protein which is required for entry into mitosis
2	Yellow	37	CCNA2*	9615.ENSCAFP00000006129	Cyclin A2
2	Yellow	37	CENPL**	9615.ENSCAFP00000021422	Centromere protein L
2	Yellow	37	TUBB	9615.ENSCAFP00000000649	Tubulin, beta class I; Tubulin is the major constituent of microtubules. It binds two moles of GTP, one at an exchangeable site on the beta chain and one at a non-exchangeable site on the alpha chain
2	Yellow	37	EZH2	9615.ENSCAFP00000005090	Enhancer of zeste homolog 2 (Drosophila)
2	Yellow	37	KIF15*?	9615.ENSCAFP00000020805	Kinesin family member 15
2	Yellow	37	HMGB2	9615.ENSCAFP00000011606	High mobility group box 2
2	Yellow	37	CEP152**	9615.ENSCAFP00000038873	Centrosomal protein 152kDa
2	Yellow	37	PTTG1*	9615.ENSCAFP00000043220	Pituitary tumor-transforming 1
2	Yellow	37	NUF2**	9615.ENSCAFP00000019550	NUF2, NDC80 kinetochore complex component, homolog (S. cerevisiae)
2	Yellow	37	OAS1	9615.ENSCAFP00000013118	2'-5'-oligoadenylate synthase 1
2	Yellow	37	SPC25**	9615.ENSCAFP00000017454	SPC25, NDC80 kinetochore complex component, homolog (S. cerevisiae)
2	Yellow	37	PSMB10	9615.ENSCAFP00000030153	Proteasome (prosome, macropain) subunit, beta type, 10; The proteasome is a multicatalytic proteinase complex which is characterized by its ability to cleave peptides with Arg, Phe, Tyr, Leu, and Glu adjacent to the leaving group at neutral or slightly basic pH. The proteasome has an ATP-dependent proteolytic activity
2	Yellow	37	VRK1	9615.ENSCAFP00000026262	Vaccinia related kinase 1
2	Yellow	37	CDC20*	9615.ENSCAFP00000007875	Cell division cycle 20 homolog (S. cerevisiae)
2	Yellow	37	NEK2*/**	9615.ENSCAFP00000032514	NIMA-related kinase 2
2	Yellow	37	TUBA1B	9615.ENSCAFP00000012688	Tubulin, alpha 1b; Tubulin is the major constituent of microtubules. It binds two moles of GTP, one at an exchangeable site on the beta chain and one at a non-exchangeable site on the alpha chain
2	Yellow	37	INCENP**	9615.ENSCAFP00000023376	Inner centromere protein antigens 135/155kDa
2	Yellow	37	CCNB2*	9615.ENSCAFP00000024416	Cyclin B2
2	Yellow	37	MLF1IP**	9615.ENSCAFP00000011465	MLF1 interacting protein; also called CENPU, required for centromere assembly
2	Yellow	37	CASP8	9615.ENSCAFP00000017899	Caspase-8
2	Yellow	37	SGOL1*/**	9615.ENSCAFP00000008681	Shugoshin-like 1 (S. pombe)
2	Yellow	37	PSMB8	9615.ENSCAFP00000001185	Proteasome subunit beta type-8 ; The proteasome is a multicatalytic proteinase complex which is characterized by its ability to cleave peptides with Arg, Phe, Tyr, Leu, and Glu adjacent to the leaving group at neutral or slightly basic pH. The proteasome has an ATP-dependent proteolytic activity. This subunit is involved in antigen processing to generate class I binding peptides (By similarity). …
2	Yellow	37	PSME2	9615.ENSCAFP00000017612	Proteasome (prosome, macropain) activator subunit 2 (PA28 beta)
2	Yellow	37	BUB1**	9615.ENSCAFP00000037890	Budding uninhibited by benzimidazoles 1 homolog (yeast)
2	Yellow	37	SPC24**	9615.ENSCAFP00000025835	SPC24, NDC80 kinetochore complex component, homolog (S. cerevisiae)
2	Yellow	37	CDKN3	9615.ENSCAFP00000021952	Cyclin-dependent kinase inhibitor 3; May play a role in cell cycle regulation. Dual specificity phosphatase active toward substrates containing either phosphotyrosine or phosphoserine residues
2	Yellow	37	PLK1*	9615.ENSCAFP00000039127	Polo-like kinase 1
2	Yellow	37	CASC5**	9615.ENSCAFP00000013547	Cancer susceptibility candidate 5
2	Yellow	37	UBE2C*	9615.ENSCAFP00000014322	Ubiquitin-conjugating enzyme E2C
2	Yellow	37	NDC80*/**	9615.ENSCAFP00000027183	NDC80 kinetochore complex component homolog (S. cerevisiae)
2	Yellow	37	DLGAP5*	9615.ENSCAFP00000022150	Potential cell cycle regulator that may play a role in carcinogenesis of cancer cells. Mitotic phosphoprotein regulated by the ubiquitin-proteasome pathway. Also called HURP.
2	Yellow	37	LRR1	9615.ENSCAFP00000020889	Leucine rich repeat protein 1
2	Yellow	37	NUSAP1*	9615.ENSCAFP00000014023	Nucleolar and spindle associated protein 1
2	Yellow	37	CDK1	9615.ENSCAFP00000019027	Cyclin-dependent kinase 1
3	Green	21	NCAPD2***	9615.ENSCAFP00000022300	non-SMC condensin I complex, subunit D2; Regulatory subunit of the condensin complex, a complex required for conversion of interphase chromatin into mitotic-like condense chromosomes. The condensin complex probably introduces positive supercoils into relaxed DNA in the presence of type I topoisomerases and converts nicked DNA into positive knotted forms in the presence of type II topoisomerases
3	Green	21	ISG20	9615.ENSCAFP00000016938	Interferon stimulated exonuclease gene 20kDa
3	Green	21	NCAPH***	9615.ENSCAFP00000009828	non-SMC condensin I complex, subunit H; Regulatory subunit of the condensin complex, a complex required for conversion of interphase chromatin into mitotic-like condense chromosomes
3	Green	21	E2F1	9615.ENSCAFP00000011055	E2F transcription factor 1
3	Green	21	ENO2	9615.ENSCAFP00000021430	Enolase 2 (gamma, neuronal)
3	Green	21	PFKP	9615.ENSCAFP00000008224	Phosphofructokinase, platelet; Catalyzes the phosphorylation of D-fructose 6-phosphate to fructose 1,6-bisphosphate by ATP, the first committing step of glycolysis
3	Green	21	NCAPG*/***	9615.ENSCAFP00000024530	non-SMC condensin I complex, subunit G
3	Green	21	AK8	9615.ENSCAFP00000029454	Adenylate kinase 8
3	Green	21	ACTR3B	9615.ENSCAFP00000037793	ARP3 actin-related protein 3 homolog B (yeast)
3	Green	21	RAD51	9615.ENSCAFP00000013557	DNA repair protein RAD51 homolog 1 ; Participates in a common DNA damage response pathway associated with the activation of homologous recombination and double-strand break repair. Binds to single and double-stranded DNA and exhibits DNA-dependent ATPase activity. Underwinds duplex DNA and forms helical nucleoprotein filaments. Part of a PALB2- scaffolded HR complex containing BRCA2 and RAD51C an…
3	Green	21	PRPSAP2	9615.ENSCAFP00000026958	Phosphoribosyl pyrophosphate synthetase-associated protein 2
3	Green	21	DCP2	9615.ENSCAFP00000037100	DCP2 decapping enzyme homolog (S. cerevisiae)
3	Green	21	KIAA0101	9615.ENSCAFP00000040037	also called PCLAF; PCNA-binding protein that acts as a regulator of DNA repair during DNA replication
3	Green	21	WRN	9615.ENSCAFP00000032498	Werner syndrome, RecQ helicase-like
3	Green	21	SPAG5**	9615.ENSCAFP00000027622	Sperm associated antigen 5; interacts with Ndc80 and CEP55
3	Green	21	ASPM**	9615.ENSCAFP00000016776	Abnormal spindle-like microcephaly-associated protein homolog ; Probable role in mitotic spindle regulation and coordination of mitotic processes. May have a preferential role in regulating neurogenesis (By similarity)
3	Green	21	TAP2	9615.ENSCAFP00000001183	ATP Binding Cassette Subfamily B Member; also called ABCB3
3	Green	21	KCNAB2	9615.ENSCAFP00000028869	Potassium voltage-gated channel, shaker-related subfamily, beta member 2
3	Green	21	ESPL1*	9615.ENSCAFP00000010445	Extra spindle pole bodies homolog 1 (S. cerevisiae)
3	Green	21	ACP5	9615.ENSCAFP00000025519	Acid phosphatase type 5; Uncharacterized protein
3	Green	21	TOP2A	9615.ENSCAFP00000042966	Topoisomerase (DNA) II alpha 170kDa; Control of topological states of DNA by transient breakage and subsequent rejoining of DNA strands. Topoisomerase II makes double-strand breaks
4	Medium Aqua Marine	16	ARHGDIB	9615.ENSCAFP00000018985	Rho GDP dissociation inhibitor (GDI) beta
4	Medium Aqua Marine	16	ARHGAP30	9615.ENSCAFP00000018695	Rho GTPase activating protein 30
4	Medium Aqua Marine	16	HMHA1	9615.ENSCAFP00000031556	Histocompatibility (minor) HA-1
4	Medium Aqua Marine	16	FGD3	9615.ENSCAFP00000003318	FYVE, RhoGEF and PH domain containing 3
4	Medium Aqua Marine	16	ECT2	9615.ENSCAFP00000037855	Epithelial cell transforming sequence 2 oncogene
4	Medium Aqua Marine	16	ARHGAP15	9615.ENSCAFP00000008184	Rho GTPase activating protein 15
4	Medium Aqua Marine	16	PREX1	9615.ENSCAFP00000036141	Phosphatidylinositol-3,4,5-trisphosphate-dependent Rac exchange factor 1
4	Medium Aqua Marine	16	PRKCB	9615.ENSCAFP00000025992	Protein kinase C, beta
4	Medium Aqua Marine	16	GMIP	9615.ENSCAFP00000020882	GEM interacting protein
4	Medium Aqua Marine	16	ARHGAP9	9615.ENSCAFP00000000325	Rho GTPase activating protein 9
4	Medium Aqua Marine	16	MX2	9615.ENSCAFP00000014935	Interferon-induced GTP-binding protein Mx2 ; Interferon-induced dynamin-like GTPase with antiviral activity against vesicular stomatitis virus (VSV)
4	Medium Aqua Marine	16	PSD4	9615.ENSCAFP00000010829	Pleckstrin and Sec7 domain containing 4
4	Medium Aqua Marine	16	RACGAP1	9615.ENSCAFP00000012284	Rac GTPase activating protein 1
4	Medium Aqua Marine	16	TAGAP	9615.ENSCAFP00000038236	T-cell activation RhoGTPase activating protein
4	Medium Aqua Marine	16	RHOH	9615.ENSCAFP00000023421	Ras homolog family member H
4	Medium Aqua Marine	16	FAM13B	9615.ENSCAFP00000001644	Family with sequence similarity 13, member B
5	Dark Cyan	16	CYBA	9615.ENSCAFP00000029449	Cytochrome b-245, alpha polypeptide ; Critical component of the membrane-bound oxidase of phagocytes that generates superoxide. Associates with NOX3 to form a functional NADPH oxidase constitutively generating superoxide
5	Dark Cyan	16	FGR	9615.ENSCAFP00000017792	Gardner-Rasheed feline sarcoma viral (v-fgr) oncogene homolog
5	Dark Cyan	16	CD3D	9615.ENSCAFP00000038117	CD3d molecule, delta (CD3-TCR complex)
5	Dark Cyan	16	ITGAL	9615.ENSCAFP00000024419	Integrin, alpha L (antigen CD11A (p180), lymphocyte function-associated antigen 1; alpha polypeptide)
5	Dark Cyan	16	PTPN6	9615.ENSCAFP00000021345	Protein tyrosine phosphatase, non-receptor type 6
5	Dark Cyan	16	NCF4	9615.ENSCAFP00000002195	Neutrophil cytosolic factor 4, 40kDa
5	Dark Cyan	16	DAPP1	9615.ENSCAFP00000015548	Dual adaptor of phosphotyrosine and 3-phosphoinositides
5	Dark Cyan	16	NCKAP1L	9615.ENSCAFP00000009656	NCK-associated protein 1-like
5	Dark Cyan	16	ITGB2	9615.ENSCAFP00000016262	Integrin beta
5	Dark Cyan	16	CD80	9615.ENSCAFP00000016197	T-lymphocyte activation antigen CD80 precursor
5	Dark Cyan	16	CD86	9615.ENSCAFP00000017296	T-lymphocyte activation antigen CD86 precursor
5	Dark Cyan	16	PIK3CD	9615.ENSCAFP00000029210	Phosphatidylinositol-4,5-bisphosphate 3-kinase, catalytic subunit delta
5	Dark Cyan	16	CYFIP2	9615.ENSCAFP00000025820	Cytoplasmic FMR1 interacting protein 2
5	Dark Cyan	16	CYBB	9615.ENSCAFP00000020532	Cytochrome b-245, beta polypeptide
5	Dark Cyan	16	DLA-64	9615.ENSCAFP00000031410	MHC class I DLA-64 precursor ; Involved in the presentation of foreign antigens to the immune system
5	Dark Cyan	16	VAV1	9615.ENSCAFP00000027443	Vav 1 guanine nucleotide exchange factor
6	Purple	8	MCM5	9615.ENSCAFP00000002480	Minichromosome maintenance complex component 5
6	Purple	8	FEN1	9615.ENSCAFP00000043067	Flap structure-specific endonuclease 1; Structure-specific nuclease with 5'-flap endonuclease and 5'-3' exonuclease activities involved in DNA replication and repair. During DNA replication, cleaves the 5'-overhanging flap structure that is generated by displacement synthesis when DNA polymerase encounters the 5'-end of a downstream Okazaki fragment. It enters the flap from the 5'-end and then tr…
6	Purple	8	RAD18	9615.ENSCAFP00000008290	RAD18 homolog (S. cerevisiae)
6	Purple	8	KIF4A*	9615.ENSCAFP00000024762	Uncharacterized protein
6	Purple	8	MCM6	9615.ENSCAFP00000007692	Minichromosome maintenance complex component 6
6	Purple	8	MCM10	9615.ENSCAFP00000007092	Minichromosome maintenance complex component 10
6	Purple	8	KIF23*	9615.ENSCAFP00000025844	Kinesin family member 23
6	Purple	8	GINS4	9615.ENSCAFP00000008567	GINS complex subunit 4 (Sld5 homolog); The GINS complex plays an essential role in the initiation of DNA replication
*	APC substrates
**	Kinetochore and Spindle Assembly Checkpoint associated proteins
***	Components of the chromosome condensin complex
