## Supplemental Table 6 for "Activation of the Anaphase Promoting Complex reverses multiple drug resistant cancer"

### Sheet: Sheet1
Supplemental Table 6
Canine 4 tumor up 3 FC:remission down 2 FC:no remission up 3 FC (27 genes)
Red	CKAP2L*/**	Cytoskeleton associated protein 2-like
Red	CDC20*	Cell division cycle 20 homolog (S. cerevisiae)
Red	NEK2*/**	NIMA-related kinase 2
Red	PTTG1*	Pituitary tumor-transforming 1
Red	ECT2	Epithelial cell transforming sequence 2 oncogene
Red	CCNB2*	Cyclin B2
Red	NUF2**	NUF2, NDC80 kinetochore complex component, homolog (S. cerevisiae)
Red	UBE2C*	Ubiquitin-conjugating enzyme E2C
Red	DLGAP5*	Discs, large (Drosophila) homolog-associated protein 5
Red	CDCA3*	F-box-like protein which is required for entry into mitosis
Red	CCNA2*	Cyclin A2
Green	C4BPA	Complement component 4 binding protein, alpha
Green	CXCL10	C-X-C motif chemokine 10 ; Chemotactic for monocytes and T-lymphocytes. Binds to CXCR3 (By similarity)
Green	MCM5	Minichromosome maintenance complex component 5
Green	KIF15*?	Kinesin family member 15
Green	APOC1	Apolipoprotein C-I Truncated apolipoprotein C-I; Inhibitor of lipoprotein binding to the low density lipoprotein (LDL) receptor, LDL receptor-related protein, and very low density lipoprotein (VLDL) receptor. Associates with high density lipoproteins (HDL) and the triacylglycerol-rich lipoproteins in the plasma and makes up about 10% of the protein of the VLDL and 2% of that of HDL. Appears to in…
Green	MIS18A**	MIS18 kinetochore protein homolog A (S. pombe)
Green	HIST1H1A	Histone cluster 1, H1a
Green	MCM10	Minichromosome maintenance complex component 10
Green	CD70	CD70 molecule
Dark Cyan	SPAG5**	Sperm associated antigen 5
Dark Cyan	HIST1H2AC	Histone cluster 1, H2ac
Dark Cyan	TOP2A	Topoisomerase (DNA) II alpha 170kDa; Control of topological states of DNA by transient breakage and subsequent rejoining of DNA strands. Topoisomerase II makes double-strand breaks
Dark Cyan	RAD51	DNA repair protein RAD51 homolog 1 ; Participates in a common DNA damage response pathway associated with the activation of homologous recombination and double-strand break repair. Binds to single and double-stranded DNA and exhibits DNA-dependent ATPase activity. Underwinds duplex DNA and forms helical nucleoprotein filaments. Part of a PALB2- scaffolded HR complex containing BRCA2 and RAD51C an…
Dark Cyan	NCAPG*/***	non-SMC condensin I complex, subunit G
*	APC substrates
**	Kinetochore and Spindle Assembly Checkpoint associated proteins
***	Components of the chromosome condensin complex
